# A Novel Antenna Protein Complex in the Life Cycle of Cyanobacterial Photosystem II

**DOI:** 10.1101/660712

**Authors:** Daniel A. Weisz, Virginia M. Johnson, Dariusz M. Niedzwiedzki, Min Kyung Shinn, Haijun Liu, Clécio F. Klitzke, Michael L. Gross, Robert E. Blankenship, Timothy M. Lohman, Himadri B. Pakrasi

## Abstract

In oxygenic photosynthetic organisms, photosystem II (PSII) is a unique membrane protein complex that catalyzes light-driven oxidation of water. PSII undergoes frequent damage due to its demanding photochemistry. However, many facets of its repair and reassembly following photodamage remain unknown. We have discovered a novel PSII subcomplex that lacks five key PSII core reaction center polypeptides: D1, D2, PsbE, PsbF, and PsbI. This pigment-protein complex does contain the PSII core antenna proteins CP47 and CP43, as well as most of their associated low–molecular–mass subunits, and the assembly factor Psb27. Immunoblotting analysis, multiple mass spectrometry techniques, and ultrafast spectroscopic results supported the absence of a functional reaction center in this chlorophyll–protein complex. We therefore refer to it as the ‘no reaction center’ complex (NRC). Additionally, genetic deletion of PsbO on the PSII lumenal side resulted in an increased NRC population, indicative of a faulty PSII repair scheme at the cellular level. Analytical ultracentrifugation studies and clear native acrylamide gel analysis showed that the NRC complex is a stable pigment-protein complex and not a mixture of free CP47 and CP43 proteins. Our finding challenges the current model of the PSII repair cycle and implies an alternative PSII repair strategy. We propose that formation of this pigment-protein complex maximizes PSII repair economy by preserving an intact PSII core antenna shell in a single complex that is available for PSII reassembly, thus minimizing the risk of randomly diluting multiple recycling components in the thylakoid membrane following a photodamage event at the RC.

**Significance statement:** Photosystem II (PSII) converts sunlight into chemical energy, powering nearly all life on Earth. The efficiency of this process is maximized under various environmental conditions by a frequent repair and reassembly cycle that follows inevitable PSII damage even during normal oxygenic photosynthesis. We have isolated a novel pigment protein PSII subcomplex in which, surprisingly, the reaction center (RC) components of PSII are absent. Formation of this stable chlorophyll-protein complex suggests a protective mechanism whereby longer-lived PSII subunits are ‘unplugged’ from the damaged RC to prevent harmful, aberrant photochemistry during RC repair. This finding provides intriguing new insight into how PSII is assembled and rebuilt to optimize its performance to optimally catalyze one of the most challenging reactions in biology.
