## Supplementary material for "A Novel Antenna Protein Complex in the Life Cycle of Cyanobacterial Photosystem II": Table S1

### Sheet: Sheet1
dO_NRC	Intensity		dO_M	Intensity		His47_NRC	Intensity
>PsbB	4.02181e+08		>PsbB	1948324823		>PsbB	2.17739e+08
>cpcB sll1577	1.62053e+08		>PsbC	8.55122e+08		>cpcA sll1578	8956383
>cpcA sll1578	1.9704e+08		>PsbD	8.78244e+08		>PsbO	1.26792e+07
>PsbC	1.06672e+07		>PsaD slr0737 psaD	6.53412e+07		>cpcB sll1577	7.62104e+06
>psb28	4.15461e+06		>Psb27	6.51857e+07		>PsbC	1.5131e+06
>Psb27	3.03925e+06		>PsaF sll0819 psaF	1.20336e+07		>PsbY	3.46208e+06
>cpcC1 sll1580	1.90906e+06		>PsaA slr1834 psaA	2.65484e+07		>PsbD	959514
>PsbH	2.8377e+07		>PsaE ssr2831 PsaE	16877250		>psb28	328782
>PsbD	304917		>cpcG1 slr2051	7.39503e+06		>PsbH	12997906
>ApcB slr1986 apcB	209474		>cpcC1 sll1580	8.10369e+06		>Psb27	492332
>AcpA slr2067 apcA	258853		>psb28	6.81364e+06		>PsbF	1.8649e+06
>PsbY	342241		>PsbF	2.67245e+07		>PsaD slr0737 psaD	561735
>PsbE	28450.7		>PsbA	6.7487e+07		>PsbL	1.33204e+06
			>PsbE	2.31227e+08		>PsbE	76135.7
			>cpcA sll1578	1.92871e+06		>PsaA slr1834 psaA	138765
			>cpcB sll1577	4207609
			>PsaB slr1835 psaB	16389870
			>FNR slr1643 ferredoxin-NADP oxidoreductase	1.3027e+06
			>PsaL slr1655 psaL	1.97968e+07
			>PsbL	7062950
			>PsbY	2.19571e+06
			>PsbH	2.02429e+08
			>PsaM smr0005 psaM	1.73988e+06
			>PsaC ssl0563 psaC	1.20149e+07
			>ApcC ssr3383 apcC	7.34938e+06
			>cpcD ssl3093	56783.6
			>PsaK2 sll0629 psaK2	134985
			>cpcC2 sll1579	77212
			>PsbI	25780.8
