## Supplementary material for "A Novel Antenna Protein Complex in the Life Cycle of Cyanobacterial Photosystem II": Table S2

Protein Group	Protein ID	Accession	-10lgP	Coverage (%)	Coverage (%) 2017_0815_delO_M_[6]	Area 2017_0815_delO_M_[6]	#Peptides	#Unique	#Spec 2017_0815_delO_M_[6]	PTM	Avg. Mass	Description
2	373	tr|H0NZC6|H0NZC6_9SYNC	444.94	29	29	1.85E+08	13	13	186	Oxidation (M); Deamidation (NQ); Carbamylation; Dehydration; Formylation; 6 more	55903	Photosystem II CP47 protein OS=Synechocystis sp. PCC 6803 substr. GT-I GN=psbB PE=4 SV=1
2	378	tr|F7USZ7|F7USZ7_SYNYG	444.94	28	28	1.85E+08	13	13	186	Oxidation (M); Deamidation (NQ); Carbamylation; Dehydration; Formylation; 6 more	56726	Photosystem II CP47 protein OS=Synechocystis sp. (strain PCC 6803 / GT-S) GN=psbB PE=4 SV=1
2	377	tr|M1LJD5|M1LJD5_9SYNC	444.94	28	28	1.85E+08	13	13	186	Oxidation (M); Deamidation (NQ); Carbamylation; Dehydration; Formylation; 6 more	56726	Photosystem II CP47 protein OS=Synechocystis sp. PCC 6803 GN=psbB PE=4 SV=1
2	376	tr|H0PBS8|H0PBS8_9SYNC	444.94	28	28	1.85E+08	13	13	186	Oxidation (M); Deamidation (NQ); Carbamylation; Dehydration; Formylation; 6 more	56726	Photosystem II CP47 protein OS=Synechocystis sp. PCC 6803 substr. PCC-N GN=psbB PE=4 SV=1
2	375	sp|P05429|PSBB_SYNY3	444.94	28	28	1.85E+08	13	13	186	Oxidation (M); Deamidation (NQ); Carbamylation; Dehydration; Formylation; 6 more	56726	Photosystem II CP47 reaction center protein OS=Synechocystis sp. (strain PCC 6803 / Kazusa) GN=psbB PE=3 SV=1
2	374	tr|H0PGR1|H0PGR1_9SYNC	444.94	28	28	1.85E+08	13	13	186	Oxidation (M); Deamidation (NQ); Carbamylation; Dehydration; Formylation; 6 more	56726	Photosystem II CP47 protein OS=Synechocystis sp. PCC 6803 substr. PCC-P GN=psbB PE=4 SV=1
1	462	tr|H0PM59|H0PM59_9SYNC	358.3	28	28	1.64E+08	14	14	177	Oxidation (M); Deamidation (NQ); Carbamylation; Acetylation (Protein N-term); Hydroxylation; 3 more	50303	Photosystem II CP43 protein OS=Synechocystis sp. PCC 6803 substr. PCC-P GN=psbC PE=4 SV=1
1	461	sp|P09193|PSBC_SYNY3	358.3	28	28	1.64E+08	14	14	177	Oxidation (M); Deamidation (NQ); Carbamylation; Acetylation (Protein N-term); Hydroxylation; 3 more	50303	Photosystem II CP43 reaction center protein OS=Synechocystis sp. (strain PCC 6803 / Kazusa) GN=psbC PE=1 SV=3
1	460	tr|H0P4S5|H0P4S5_9SYNC	358.3	28	28	1.64E+08	14	14	177	Oxidation (M); Deamidation (NQ); Carbamylation; Acetylation (Protein N-term); Hydroxylation; 3 more	50303	Photosystem II CP43 protein OS=Synechocystis sp. PCC 6803 substr. GT-I GN=psbC PE=4 SV=1
1	459	tr|M1MID4|M1MID4_9SYNC	358.3	28	28	1.64E+08	14	14	177	Oxidation (M); Deamidation (NQ); Carbamylation; Acetylation (Protein N-term); Hydroxylation; 3 more	50303	Photosystem II CP43 protein OS=Synechocystis sp. PCC 6803 GN=psbC PE=4 SV=1
1	458	tr|F7UPA9|F7UPA9_SYNYG	358.3	28	28	1.64E+08	14	14	177	Oxidation (M); Deamidation (NQ); Carbamylation; Acetylation (Protein N-term); Hydroxylation; 3 more	50303	Photosystem II CP43 protein OS=Synechocystis sp. (strain PCC 6803 / GT-S) GN=psbC PE=4 SV=1
1	457	tr|H0P857|H0P857_9SYNC	358.3	28	28	1.64E+08	14	14	177	Oxidation (M); Deamidation (NQ); Carbamylation; Acetylation (Protein N-term); Hydroxylation; 3 more	50303	Photosystem II CP43 protein OS=Synechocystis sp. PCC 6803 substr. PCC-N GN=psbC PE=4 SV=1
4	678	tr|H0P858|H0P858_9SYNC	304.55	20	20	1.19E+08	5	5	70	Oxidation (M); Carbamylation; Sodium adduct	39493	Photosystem II D2 protein OS=Synechocystis sp. PCC 6803 substr. PCC-N GN=psbD PE=3 SV=1
4	677	tr|F7UPB0|F7UPB0_SYNYG	304.55	20	20	1.19E+08	5	5	70	Oxidation (M); Carbamylation; Sodium adduct	39493	Photosystem II D2 protein OS=Synechocystis sp. (strain PCC 6803 / GT-S) GN=psbD PE=3 SV=1
4	676	sp|P09192|PSBD_SYNY3	304.55	20	20	1.19E+08	5	5	70	Oxidation (M); Carbamylation; Sodium adduct	39493	Photosystem II D2 protein OS=Synechocystis sp. (strain PCC 6803 / Kazusa) GN=psbD PE=1 SV=2
4	675	tr|M1M549|M1M549_9SYNC	304.55	20	20	1.19E+08	5	5	70	Oxidation (M); Carbamylation; Sodium adduct	39493	Photosystem II D2 protein OS=Synechocystis sp. PCC 6803 GN=psbD PE=3 SV=1
4	674	tr|H0P4S6|H0P4S6_9SYNC	304.55	20	20	1.19E+08	5	5	70	Oxidation (M); Carbamylation; Sodium adduct	39493	Photosystem II D2 protein OS=Synechocystis sp. PCC 6803 substr. GT-I GN=psbD PE=3 SV=1
4	673	tr|H0PIK0|H0PIK0_9SYNC	304.55	20	20	1.19E+08	5	5	70	Oxidation (M); Carbamylation; Sodium adduct	39493	Photosystem II D2 protein OS=Synechocystis sp. PCC 6803 substr. PCC-P GN=psbD2 PE=3 SV=1
3	641	tr|H0P607|H0P607_9SYNC	287.5	20	20	1.45E+08	6	6	103	Oxidation (M); Deamidation (NQ); Carbamylation; Dehydration; Formylation; 4 more	39721	Photosystem II protein D1 OS=Synechocystis sp. PCC 6803 substr. GT-I GN=psbA3 PE=3 SV=1
3	640	tr|M1M6B2|M1M6B2_9SYNC	287.5	20	20	1.45E+08	6	6	103	Oxidation (M); Deamidation (NQ); Carbamylation; Dehydration; Formylation; 4 more	39721	Photosystem II protein D1 OS=Synechocystis sp. PCC 6803 GN=psbA3 PE=3 SV=1
3	639	sp|P16033|PSBA2_SYNY3	287.5	20	20	1.45E+08	6	6	103	Oxidation (M); Deamidation (NQ); Carbamylation; Dehydration; Formylation; 4 more	39721	Photosystem II protein D1 2 OS=Synechocystis sp. (strain PCC 6803 / Kazusa) GN=psbA2 PE=1 SV=1
3	638	tr|H0PBV1|H0PBV1_9SYNC	287.5	20	20	1.45E+08	6	6	103	Oxidation (M); Deamidation (NQ); Carbamylation; Dehydration; Formylation; 4 more	39721	Photosystem II protein D1 OS=Synechocystis sp. PCC 6803 substr. PCC-N GN=psbA2 PE=3 SV=1
3	637	tr|F7USQ4|F7USQ4_SYNYG	287.5	20	20	1.45E+08	6	6	103	Oxidation (M); Deamidation (NQ); Carbamylation; Dehydration; Formylation; 4 more	39721	Photosystem II protein D1 OS=Synechocystis sp. (strain PCC 6803 / GT-S) GN=psbA2 PE=3 SV=1
3	636	tr|H0PNE1|H0PNE1_9SYNC	287.5	20	20	1.45E+08	6	6	103	Oxidation (M); Deamidation (NQ); Carbamylation; Dehydration; Formylation; 4 more	39721	Photosystem II protein D1 OS=Synechocystis sp. PCC 6803 substr. PCC-P GN=psbA3 PE=3 SV=1
7	698	tr|F7UT96|F7UT96_SYNYG	271.33	48	48	2.61E+07	4	4	48	Oxidation (M); Deamidation (NQ); Carbamylation; Hydroxylation; Sodium adduct	12590	Photosystem II reaction center Psb28 protein OS=Synechocystis sp. (strain PCC 6803 / GT-S) GN=psbW PE=3 SV=1
7	697	sp|Q55356|PSB28_SYNY3	271.33	48	48	2.61E+07	4	4	48	Oxidation (M); Deamidation (NQ); Carbamylation; Hydroxylation; Sodium adduct	12590	Photosystem II reaction center Psb28 protein OS=Synechocystis sp. (strain PCC 6803 / Kazusa) GN=psb28 PE=1 SV=3
7	696	tr|H0PH98|H0PH98_9SYNC	271.33	48	48	2.61E+07	4	4	48	Oxidation (M); Deamidation (NQ); Carbamylation; Hydroxylation; Sodium adduct	12590	Photosystem II reaction center Psb28 protein OS=Synechocystis sp. PCC 6803 substr. PCC-P GN=psbW PE=3 SV=1
7	695	tr|H0NZL7|H0NZL7_9SYNC	271.33	48	48	2.61E+07	4	4	48	Oxidation (M); Deamidation (NQ); Carbamylation; Hydroxylation; Sodium adduct	12590	Photosystem II reaction center Psb28 protein OS=Synechocystis sp. PCC 6803 substr. GT-I GN=psbW PE=3 SV=1
7	694	tr|M1MF58|M1MF58_9SYNC	271.33	48	48	2.61E+07	4	4	48	Oxidation (M); Deamidation (NQ); Carbamylation; Hydroxylation; Sodium adduct	12590	Photosystem II reaction center Psb28 protein OS=Synechocystis sp. PCC 6803 GN=psb13 PE=3 SV=1
7	693	tr|H0PBY3|H0PBY3_9SYNC	271.33	48	48	2.61E+07	4	4	48	Oxidation (M); Deamidation (NQ); Carbamylation; Hydroxylation; Sodium adduct	12590	Photosystem II reaction center Psb28 protein OS=Synechocystis sp. PCC 6803 substr. PCC-N GN=psbW PE=3 SV=1
8	890	tr|H0PEN5|H0PEN5_9SYNC	256.05	20	20	6.15E+06	6	6	21		37291	Ycf48-like protein OS=Synechocystis sp. PCC 6803 substr. PCC-N GN=ycf48 PE=3 SV=1
8	889	tr|H0P2B9|H0P2B9_9SYNC	256.05	20	20	6.15E+06	6	6	21		37291	Ycf48-like protein OS=Synechocystis sp. PCC 6803 substr. GT-I GN=ycf48 PE=3 SV=1
8	888	tr|M1M6Y3|M1M6Y3_9SYNC	256.05	20	20	6.15E+06	6	6	21		37291	Ycf48-like protein OS=Synechocystis sp. PCC 6803 GN=MYO_15210 PE=3 SV=1
8	887	tr|F7ULX7|F7ULX7_SYNYG	256.05	20	20	6.15E+06	6	6	21		37291	Ycf48-like protein OS=Synechocystis sp. (strain PCC 6803 / GT-S) GN=ycf48 PE=3 SV=1
8	886	tr|H0PK00|H0PK00_9SYNC	256.05	20	20	6.15E+06	6	6	21		37291	Ycf48-like protein OS=Synechocystis sp. PCC 6803 substr. PCC-P GN=ycf48 PE=3 SV=1
8	885	sp|P73069|YC48L_SYNY3	256.05	20	20	6.15E+06	6	6	21		37291	Ycf48-like protein OS=Synechocystis sp. (strain PCC 6803 / Kazusa) GN=slr2034 PE=3 SV=1
5	951	sp|P74367|PSB27_SYNY3	239.44	30	30	7.35E+07	5	5	42	Sodium adduct	14786	Photosystem II lipoprotein Psb27 OS=Synechocystis sp. (strain PCC 6803 / Kazusa) GN=psb27 PE=1 SV=2
5	956	tr|H0PP23|H0PP23_9SYNC	239.44	30	30	7.35E+07	5	5	42	Sodium adduct	14917	Photosystem II lipoprotein Psb27 OS=Synechocystis sp. PCC 6803 substr. PCC-P GN=psbZ PE=3 SV=1
5	955	tr|F7UR74|F7UR74_SYNYG	239.44	30	30	7.35E+07	5	5	42	Sodium adduct	14917	Photosystem II lipoprotein Psb27 OS=Synechocystis sp. (strain PCC 6803 / GT-S) GN=psbZ PE=3 SV=1
5	954	tr|H0NXL9|H0NXL9_9SYNC	239.44	30	30	7.35E+07	5	5	42	Sodium adduct	14917	Photosystem II lipoprotein Psb27 OS=Synechocystis sp. PCC 6803 substr. GT-I GN=psbZ PE=3 SV=1
5	953	tr|M1M2G4|M1M2G4_9SYNC	239.44	30	30	7.35E+07	5	5	42	Sodium adduct	14917	Photosystem II lipoprotein Psb27 OS=Synechocystis sp. PCC 6803 GN=psbZ PE=3 SV=1
5	952	tr|H0PA21|H0PA21_9SYNC	239.44	30	30	7.35E+07	5	5	42	Sodium adduct	14917	Photosystem II lipoprotein Psb27 OS=Synechocystis sp. PCC 6803 substr. PCC-N GN=psbZ PE=3 SV=1
13	771	tr|M1LH49|M1LH49_9SYNC	200.13	19	19	2.60E+06	4	4	20	Oxidation (M)	27394	Uncharacterized protein OS=Synechocystis sp. PCC 6803 GN=MYO_116720 PE=4 SV=1
13	770	tr|P74145|P74145_SYNY3	200.13	19	19	2.60E+06	4	4	20	Oxidation (M)	27394	Sll1390 protein OS=Synechocystis sp. (strain PCC 6803 / Kazusa) GN=sll1390 PE=4 SV=1
13	769	tr|H0P9E1|H0P9E1_9SYNC	200.13	19	19	2.60E+06	4	4	20	Oxidation (M)	27394	Uncharacterized protein OS=Synechocystis sp. PCC 6803 substr. PCC-N GN=sll1390 PE=4 SV=1
13	768	tr|F7UQJ3|F7UQJ3_SYNYG	200.13	19	19	2.60E+06	4	4	20	Oxidation (M)	27394	Putative uncharacterized protein sll1390 OS=Synechocystis sp. (strain PCC 6803 / GT-S) GN=sll1390 PE=4 SV=1
13	767	tr|H0P609|H0P609_9SYNC	200.13	19	19	2.60E+06	4	4	20	Oxidation (M)	27394	Uncharacterized protein OS=Synechocystis sp. PCC 6803 substr. GT-I GN=sll1390 PE=4 SV=1
13	766	tr|H0PNE3|H0PNE3_9SYNC	200.13	19	19	2.60E+06	4	4	20	Oxidation (M)	27394	Uncharacterized protein OS=Synechocystis sp. PCC 6803 substr. PCC-P GN=sll1390 PE=4 SV=1
10	352	sp|Q55700|FTSH2_SYNY3	191.52	6	6	1.78E+05	3	3	4		68496	ATP-dependent zinc metalloprotease FtsH 2 OS=Synechocystis sp. (strain PCC 6803 / Kazusa) GN=ftsH2 PE=1 SV=1
10	350	tr|H0PG32|H0PG32_9SYNC	191.52	6	6	1.78E+05	3	3	4		68496	ATP-dependent zinc metalloprotease FtsH OS=Synechocystis sp. PCC 6803 substr. PCC-P GN=ftsH PE=3 SV=1
10	349	tr|M1M7W9|M1M7W9_9SYNC	191.52	6	6	1.78E+05	3	3	4		68496	ATP-dependent zinc metalloprotease FtsH OS=Synechocystis sp. PCC 6803 GN=ftsH PE=3 SV=1
24	973	tr|H0PFA9|H0PFA9_9SYNC	186.23	20	20	2.65E+05	2	2	4		18031	Uncharacterized protein OS=Synechocystis sp. PCC 6803 substr. PCC-N GN=sll1106 PE=4 SV=1
24	972	tr|M1MA77|M1MA77_9SYNC	186.23	20	20	2.65E+05	2	2	4		18031	Uncharacterized protein OS=Synechocystis sp. PCC 6803 GN=MYO_131690 PE=4 SV=1
24	971	tr|H0PK65|H0PK65_9SYNC	186.23	20	20	2.65E+05	2	2	4		18031	Uncharacterized protein OS=Synechocystis sp. PCC 6803 substr. PCC-P GN=sll1106 PE=4 SV=1
24	969	tr|H0P2Z5|H0P2Z5_9SYNC	186.23	20	20	2.65E+05	2	2	4		18031	Uncharacterized protein OS=Synechocystis sp. PCC 6803 substr. GT-I GN=sll1106 PE=4 SV=1
6	1100	sp|P09190|PSBE_SYNY3	176.82	47	47	9.76E+07	3	3	38	Carbamylation; Pyro-glu from Q; Sodium adduct	9449	Cytochrome b559 subunit alpha OS=Synechocystis sp. (strain PCC 6803 / Kazusa) GN=psbE PE=1 SV=3
6	1099	tr|M1MGI9|M1MGI9_9SYNC	176.82	47	47	9.76E+07	3	3	38	Carbamylation; Pyro-glu from Q; Sodium adduct	9449	Cytochrome b559 subunit alpha OS=Synechocystis sp. PCC 6803 GN=psbE PE=3 SV=1
6	1098	tr|F7ULX8|F7ULX8_SYNYG	176.82	47	47	9.76E+07	3	3	38	Carbamylation; Pyro-glu from Q; Sodium adduct	9449	Cytochrome b559 subunit alpha OS=Synechocystis sp. (strain PCC 6803 / GT-S) GN=psbE PE=3 SV=1
6	1097	tr|H0PEN6|H0PEN6_9SYNC	176.82	47	47	9.76E+07	3	3	38	Carbamylation; Pyro-glu from Q; Sodium adduct	9449	Cytochrome b559 subunit alpha OS=Synechocystis sp. PCC 6803 substr. PCC-N GN=psbE PE=3 SV=1
6	1096	tr|H0P2C0|H0P2C0_9SYNC	176.82	47	47	9.76E+07	3	3	38	Carbamylation; Pyro-glu from Q; Sodium adduct	9449	Cytochrome b559 subunit alpha OS=Synechocystis sp. PCC 6803 substr. GT-I GN=psbE PE=3 SV=1
6	1095	tr|H0PK01|H0PK01_9SYNC	176.82	47	47	9.76E+07	3	3	38	Carbamylation; Pyro-glu from Q; Sodium adduct	9449	Cytochrome b559 subunit alpha OS=Synechocystis sp. PCC 6803 substr. PCC-P GN=psbE PE=3 SV=1
14	831	tr|H0PM39|H0PM39_9SYNC	161.03	30	30	6.26E+05	3	3	6	Oxidation (M)	14113	Photosystem II reaction center Psb28 protein OS=Synechocystis sp. PCC 6803 substr. PCC-P GN=slr1739 PE=3 SV=1
14	830	tr|F7UP89|F7UP89_SYNYG	161.03	30	30	6.26E+05	3	3	6	Oxidation (M)	14113	Photosystem II reaction center Psb28 protein OS=Synechocystis sp. (strain PCC 6803 / GT-S) GN=slr1739 PE=3 SV=1
14	829	tr|P73731|P73731_SYNY3	161.03	30	30	6.26E+05	3	3	6	Oxidation (M)	14113	Photosystem II reaction center Psb28 protein OS=Synechocystis sp. (strain PCC 6803 / Kazusa) GN=slr1739 PE=3 SV=1
14	828	tr|H0P4Q5|H0P4Q5_9SYNC	161.03	30	30	6.26E+05	3	3	6	Oxidation (M)	14113	Photosystem II reaction center Psb28 protein OS=Synechocystis sp. PCC 6803 substr. GT-I GN=slr1739 PE=3 SV=1
14	827	tr|M1MIB7|M1MIB7_9SYNC	161.03	30	30	6.26E+05	3	3	6	Oxidation (M)	14113	Photosystem II reaction center Psb28 protein OS=Synechocystis sp. PCC 6803 GN=MYO_112130 PE=3 SV=1
14	826	tr|H0P837|H0P837_9SYNC	161.03	30	30	6.26E+05	3	3	6	Oxidation (M)	14113	Photosystem II reaction center Psb28 protein OS=Synechocystis sp. PCC 6803 substr. PCC-N GN=slr1739 PE=3 SV=1
16	318	tr|H0P9N0|H0P9N0_9SYNC	160.77	7	7	1.56E+05	2	2	2		43733	Elongation factor Tu OS=Synechocystis sp. PCC 6803 substr. PCC-N GN=tufA PE=3 SV=1
16	317	tr|H0PNN2|H0PNN2_9SYNC	160.77	7	7	1.56E+05	2	2	2		43733	Elongation factor Tu OS=Synechocystis sp. PCC 6803 substr. PCC-P GN=tufA PE=3 SV=1
16	316	tr|H0P698|H0P698_9SYNC	160.77	7	7	1.56E+05	2	2	2		43733	Elongation factor Tu OS=Synechocystis sp. PCC 6803 substr. GT-I GN=tufA PE=3 SV=1
16	315	tr|F7UQT2|F7UQT2_SYNYG	160.77	7	7	1.56E+05	2	2	2		43733	Elongation factor Tu OS=Synechocystis sp. (strain PCC 6803 / GT-S) GN=tufA PE=3 SV=1
16	314	tr|M1M216|M1M216_9SYNC	160.77	7	7	1.56E+05	2	2	2		43733	Elongation factor Tu OS=Synechocystis sp. PCC 6803 GN=tufA PE=3 SV=1
16	313	sp|P74227|EFTU_SYNY3	160.77	7	7	1.56E+05	2	2	2		43733	Elongation factor Tu OS=Synechocystis sp. (strain PCC 6803 / Kazusa) GN=tuf PE=1 SV=1
11	1316	tr|H0P952|H0P952_9SYNC	155.9	38	38	1.28E+07	3	3	13	Deamidation (NQ)	6399	Uncharacterized protein OS=Synechocystis sp. PCC 6803 substr. PCC-N GN=ssl1498 PE=4 SV=1
11	1315	tr|M1M9Y6|M1M9Y6_9SYNC	155.9	38	38	1.28E+07	3	3	13	Deamidation (NQ)	6399	Uncharacterized protein OS=Synechocystis sp. PCC 6803 GN=MYO_115820 PE=4 SV=1
11	1314	tr|H0PN54|H0PN54_9SYNC	155.9	38	38	1.28E+07	3	3	13	Deamidation (NQ)	6399	Uncharacterized protein OS=Synechocystis sp. PCC 6803 substr. PCC-P GN=ssl1498 PE=4 SV=1
11	1313	tr|F7UQA4|F7UQA4_SYNYG	155.9	38	38	1.28E+07	3	3	13	Deamidation (NQ)	6399	Putative uncharacterized protein ssl1498 OS=Synechocystis sp. (strain PCC 6803 / GT-S) GN=ssl1498 PE=4 SV=1
11	1312	tr|H0P5S0|H0P5S0_9SYNC	155.9	38	38	1.28E+07	3	3	13	Deamidation (NQ)	6399	Uncharacterized protein OS=Synechocystis sp. PCC 6803 substr. GT-I GN=ssl1498 PE=4 SV=1
11	1311	tr|P74067|P74067_SYNY3	155.9	38	38	1.28E+07	3	3	13	Deamidation (NQ)	6399	Ssl1498 protein OS=Synechocystis sp. (strain PCC 6803 / Kazusa) GN=ssl1498 PE=4 SV=1
18	402	tr|H0PG11|H0PG11_9SYNC	145.69	2	2	4.64E+04	1	1	1		58981	GMP synthase [glutamine-hydrolyzing] OS=Synechocystis sp. PCC 6803 substr. PCC-P GN=guaA PE=3 SV=1
18	401	tr|H0PB28|H0PB28_9SYNC	145.69	2	2	4.64E+04	1	1	1		58981	GMP synthase [glutamine-hydrolyzing] OS=Synechocystis sp. PCC 6803 substr. PCC-N GN=guaA PE=3 SV=1
18	400	tr|F7US81|F7US81_SYNYG	145.69	2	2	4.64E+04	1	1	1		58981	GMP synthase [glutamine-hydrolyzing] OS=Synechocystis sp. (strain PCC 6803 / GT-S) GN=guaA PE=3 SV=1
18	399	tr|H0NYM6|H0NYM6_9SYNC	145.69	2	2	4.64E+04	1	1	1		58981	GMP synthase [glutamine-hydrolyzing] OS=Synechocystis sp. PCC 6803 substr. GT-I GN=guaA PE=3 SV=1
18	386	tr|M1M7V2|M1M7V2_9SYNC	145.69	2	2	4.64E+04	1	1	1		61009	GMP synthase [glutamine-hydrolyzing] OS=Synechocystis sp. PCC 6803 GN=guaA PE=3 SV=1
18	385	sp|P49057|GUAA_SYNY3	145.69	2	2	4.64E+04	1	1	1		61009	GMP synthase [glutamine-hydrolyzing] OS=Synechocystis sp. (strain PCC 6803 / Kazusa) GN=guaA PE=3 SV=1
20	438	tr|M1LGR9|M1LGR9_9SYNC	129.49	3	3	6.58E+04	1	1	3		36163	Delta-aminolevulinic acid dehydratase OS=Synechocystis sp. PCC 6803 GN=hemB PE=3 SV=1
20	437	sp|P77969|HEM2_SYNY3	129.49	3	3	6.58E+04	1	1	3		36163	Delta-aminolevulinic acid dehydratase OS=Synechocystis sp. (strain PCC 6803 / Kazusa) GN=hemB PE=1 SV=1
20	436	tr|H0PMX7|H0PMX7_9SYNC	129.49	3	3	6.58E+04	1	1	3		36163	Delta-aminolevulinic acid dehydratase OS=Synechocystis sp. PCC 6803 substr. PCC-P GN=hemB PE=3 SV=1
20	433	tr|H0P5J3|H0P5J3_9SYNC	129.49	3	3	6.58E+04	1	1	3		36163	Delta-aminolevulinic acid dehydratase OS=Synechocystis sp. PCC 6803 substr. GT-I GN=hemB PE=3 SV=1
9	1590	tr|H0PK03|H0PK03_9SYNC	119.13	33	33	3.92E+06	1	1	11		4473	Photosystem II reaction center protein L OS=Synechocystis sp. PCC 6803 substr. PCC-P GN=psbL PE=3 SV=1
9	1589	tr|M1LZ17|M1LZ17_9SYNC	119.13	33	33	3.92E+06	1	1	11		4473	Photosystem II reaction center protein L OS=Synechocystis sp. PCC 6803 GN=psbL PE=3 SV=1
9	1585	sp|Q55354|PSBL_SYNY3	119.13	33	33	3.92E+06	1	1	11		4473	Photosystem II reaction center protein L OS=Synechocystis sp. (strain PCC 6803 / Kazusa) GN=psbL PE=1 SV=1
17	1046	tr|H0PAX5|H0PAX5_9SYNC	117.55	0	0		0	0	0		24403	Ribonuclease D OS=Synechocystis sp. PCC 6803 substr. PCC-N GN=rnd PE=4 SV=1
17	1045	tr|F7US28|F7US28_SYNYG	117.55	0	0		0	0	0		24403	Ribonuclease D OS=Synechocystis sp. (strain PCC 6803 / GT-S) GN=rnd PE=4 SV=1
17	1044	tr|H0NYH3|H0NYH3_9SYNC	117.55	0	0		0	0	0		24403	Ribonuclease D OS=Synechocystis sp. PCC 6803 substr. GT-I GN=rnd PE=4 SV=1
17	1043	tr|H0PFV8|H0PFV8_9SYNC	117.55	0	0		0	0	0		24403	Ribonuclease D OS=Synechocystis sp. PCC 6803 substr. PCC-P GN=rnd PE=4 SV=1
17	1042	tr|Q55641|Q55641_SYNY3	117.55	0	0		0	0	0		24403	Ribonuclease D OS=Synechocystis sp. (strain PCC 6803 / Kazusa) GN=rnd PE=4 SV=1
17	1041	tr|M1LIK7|M1LIK7_9SYNC	117.55	0	0		0	0	0		24403	Ribonuclease D OS=Synechocystis sp. PCC 6803 GN=rnd PE=4 SV=1
33	1816	tr|H0PDI5|H0PDI5_9SYNC	107.59	0	0		0	0	0		66969	Uncharacterized protein OS=Synechocystis sp. PCC 6803 substr. PCC-N GN=slr0031 PE=4 SV=1
33	1815	tr|Q55449|Q55449_SYNY3	107.59	0	0		0	0	0		66969	Slr0031 protein OS=Synechocystis sp. (strain PCC 6803 / Kazusa) GN=slr0031 PE=4 SV=1
33	1814	tr|H0P170|H0P170_9SYNC	107.59	0	0		0	0	0		66969	Uncharacterized protein OS=Synechocystis sp. PCC 6803 substr. GT-I GN=slr0031 PE=4 SV=1
33	1813	tr|H0PIE0|H0PIE0_9SYNC	107.59	0	0		0	0	0		66969	Uncharacterized protein OS=Synechocystis sp. PCC 6803 substr. PCC-P GN=slr0031 PE=4 SV=1
33	1812	tr|M1MN18|M1MN18_9SYNC	107.59	0	0		0	0	0		66969	Uncharacterized protein OS=Synechocystis sp. PCC 6803 GN=MYO_128540 PE=4 SV=1
33	1811	tr|F7UKS8|F7UKS8_SYNYG	107.59	0	0		0	0	0		66969	Putative uncharacterized protein slr0031 OS=Synechocystis sp. (strain PCC 6803 / GT-S) GN=slr0031 PE=4 SV=1
27	1602	tr|M1M3A3|M1M3A3_9SYNC	106.39	39	39	5.19E+06	1	1	10		4933	Cytochrome b559 subunit beta OS=Synechocystis sp. PCC 6803 GN=psbF PE=3 SV=1
27	1601	tr|F7ULX9|F7ULX9_SYNYG	106.39	39	39	5.19E+06	1	1	10		4933	Cytochrome b559 subunit beta OS=Synechocystis sp. (strain PCC 6803 / GT-S) GN=psbF PE=3 SV=1
27	1600	sp|P09191|PSBF_SYNY3	106.39	39	39	5.19E+06	1	1	10		4933	Cytochrome b559 subunit beta OS=Synechocystis sp. (strain PCC 6803 / Kazusa) GN=psbF PE=1 SV=3
27	1599	tr|H0P2C1|H0P2C1_9SYNC	106.39	39	39	5.19E+06	1	1	10		4933	Cytochrome b559 subunit beta OS=Synechocystis sp. PCC 6803 substr. GT-I GN=psbF PE=3 SV=1
27	1598	tr|H0PK02|H0PK02_9SYNC	106.39	39	39	5.19E+06	1	1	10		4933	Cytochrome b559 subunit beta OS=Synechocystis sp. PCC 6803 substr. PCC-P GN=psbF PE=3 SV=1
27	1597	tr|H0PEN7|H0PEN7_9SYNC	106.39	39	39	5.19E+06	1	1	10		4933	Cytochrome b559 subunit beta OS=Synechocystis sp. PCC 6803 substr. PCC-N GN=psbF PE=3 SV=1
15	1584	tr|H0P7N9|H0P7N9_9SYNC	104.32	22	22	6.11E+07	1	1	12		7116	Photosystem II reaction center protein H OS=Synechocystis sp. PCC 6803 substr. PCC-N GN=psbH PE=3 SV=1
15	1583	sp|P14835|PSBH_SYNY3	104.32	22	22	6.11E+07	1	1	12		7116	Photosystem II reaction center protein H OS=Synechocystis sp. (strain PCC 6803 / Kazusa) GN=psbH PE=3 SV=3
15	1582	tr|H0PLP1|H0PLP1_9SYNC	104.32	22	22	6.11E+07	1	1	12		7116	Photosystem II reaction center protein H OS=Synechocystis sp. PCC 6803 substr. PCC-P GN=psbH PE=3 SV=1
15	1581	tr|F7UNU1|F7UNU1_SYNYG	104.32	22	22	6.11E+07	1	1	12		7116	Photosystem II reaction center protein H OS=Synechocystis sp. (strain PCC 6803 / GT-S) GN=psbH PE=3 SV=1
15	1580	tr|H0P4A7|H0P4A7_9SYNC	104.32	22	22	6.11E+07	1	1	12		7116	Photosystem II reaction center protein H OS=Synechocystis sp. PCC 6803 substr. GT-I GN=psbH PE=3 SV=1
15	1579	tr|M1M4R1|M1M4R1_9SYNC	104.32	22	22	6.11E+07	1	1	12		7116	Photosystem II reaction center protein H OS=Synechocystis sp. PCC 6803 GN=psbH PE=3 SV=1
94	7471	tr|H0PMS9|H0PMS9_9SYNC	100.19	7	7	4.34E+04	1	1	2		20747	Uncharacterized protein OS=Synechocystis sp. PCC 6803 substr. PCC-P GN=sll1418 PE=4 SV=1
94	7470	tr|M1MJ07|M1MJ07_9SYNC	100.19	7	7	4.34E+04	1	1	2		20747	Uncharacterized protein OS=Synechocystis sp. PCC 6803 GN=MYO_114560 PE=4 SV=1
94	7469	tr|H0P8S7|H0P8S7_9SYNC	100.19	7	7	4.34E+04	1	1	2		20747	Uncharacterized protein OS=Synechocystis sp. PCC 6803 substr. PCC-N GN=sll1418 PE=4 SV=1
94	7468	tr|H0P5E5|H0P5E5_9SYNC	100.19	7	7	4.34E+04	1	1	2		20747	Uncharacterized protein OS=Synechocystis sp. PCC 6803 substr. GT-I GN=sll1418 PE=4 SV=1
94	7478	tr|F7UPX9|F7UPX9_SYNYG	100.19	7	7	4.34E+04	1	1	2		20747	Putative uncharacterized protein sll1418 OS=Synechocystis sp. (strain PCC 6803 / GT-S) GN=sll1418 PE=4 SV=1
21	329	sp|P72991|FTSH3_SYNY3	92.08	2	2	4.35E+04	1	1	1		67250	ATP-dependent zinc metalloprotease FtsH 3 OS=Synechocystis sp. (strain PCC 6803 / Kazusa) GN=ftsH3 PE=1 SV=1
21	328	tr|M1LYR6|M1LYR6_9SYNC	92.08	2	2	4.35E+04	1	1	1		67250	ATP-dependent zinc metalloprotease FtsH OS=Synechocystis sp. PCC 6803 GN=ftsH PE=3 SV=1
21	326	tr|H0P1N4|H0P1N4_9SYNC	92.08	2	2	4.35E+04	1	1	1		67250	ATP-dependent zinc metalloprotease FtsH OS=Synechocystis sp. PCC 6803 substr. GT-I GN=ftsH PE=3 SV=1
34	426	tr|H0PD20|H0PD20_9SYNC	89.61	0	0		0	0	0		39370	Iron transport protein OS=Synechocystis sp. PCC 6803 substr. PCC-N GN=sufA PE=4 SV=1
34	425	tr|F7UKB2|F7UKB2_SYNYG	89.61	0	0		0	0	0		39370	Iron transport protein OS=Synechocystis sp. (strain PCC 6803 / GT-S) GN=sufA PE=4 SV=1
34	424	sp|P72827|FUTA1_SYNY3	89.61	0	0		0	0	0		39370	Iron uptake protein A1 OS=Synechocystis sp. (strain PCC 6803 / Kazusa) GN=futA1 PE=1 SV=1
34	423	tr|M1M656|M1M656_9SYNC	89.61	0	0		0	0	0		39370	Iron transport protein OS=Synechocystis sp. PCC 6803 GN=sufA PE=4 SV=1
34	422	tr|H0PIU4|H0PIU4_9SYNC	89.61	0	0		0	0	0		39370	Iron transport protein OS=Synechocystis sp. PCC 6803 substr. PCC-P GN=sufA PE=4 SV=1
34	421	tr|H0P0Q4|H0P0Q4_9SYNC	89.61	0	0		0	0	0		39370	Iron transport protein OS=Synechocystis sp. PCC 6803 substr. GT-I GN=sufA PE=4 SV=1
57	344	sp|P73511|PHSG_SYNY3	82.38	0	0		0	0	0		96649	Glycogen phosphorylase OS=Synechocystis sp. (strain PCC 6803 / Kazusa) GN=glgP PE=3 SV=1
57	343	tr|M1LFD6|M1LFD6_9SYNC	82.38	0	0		0	0	0		96649	Alpha-1 4 glucan phosphorylase OS=Synechocystis sp. PCC 6803 GN=glgP PE=3 SV=1
57	346	tr|H0P429|H0P429_9SYNC	82.38	0	0		0	0	0		96649	Alpha-1 4 glucan phosphorylase OS=Synechocystis sp. PCC 6803 substr. GT-I GN=glgP PE=3 SV=1
44	418	tr|H0PL63|H0PL63_9SYNC	79.94	0	0		0	0	0		57886	Glucose-6-phosphate 1-dehydrogenase OS=Synechocystis sp. PCC 6803 substr. PCC-P GN=zwf PE=3 SV=1
44	417	tr|H0P3S9|H0P3S9_9SYNC	79.94	0	0		0	0	0		57886	Glucose-6-phosphate 1-dehydrogenase OS=Synechocystis sp. PCC 6803 substr. GT-I GN=zwf PE=3 SV=1
44	416	tr|M1LF25|M1LF25_9SYNC	79.94	0	0		0	0	0		57886	Glucose-6-phosphate 1-dehydrogenase OS=Synechocystis sp. PCC 6803 GN=zwf PE=3 SV=1
44	415	sp|P73411|G6PD_SYNY3	79.94	0	0		0	0	0		57886	Glucose-6-phosphate 1-dehydrogenase OS=Synechocystis sp. (strain PCC 6803 / Kazusa) GN=zwf PE=3 SV=1
74	1609	tr|P73704|P73704_SYNY3	79.04	5	5	7.40E+04	1	1	1		17574	General secretion pathway protein G OS=Synechocystis sp. (strain PCC 6803 / Kazusa) GN=hofG PE=4 SV=1
74	1608	tr|H0P809|H0P809_9SYNC	79.04	5	5	7.40E+04	1	1	1		17574	General secretion pathway protein G OS=Synechocystis sp. PCC 6803 substr. PCC-N GN=hofG PE=4 SV=1
74	1607	tr|H0P4M7|H0P4M7_9SYNC	79.04	5	5	7.40E+04	1	1	1		17574	General secretion pathway protein G OS=Synechocystis sp. PCC 6803 substr. GT-I GN=hofG PE=4 SV=1
74	1606	tr|H0PM11|H0PM11_9SYNC	79.04	5	5	7.40E+04	1	1	1		17574	General secretion pathway protein G OS=Synechocystis sp. PCC 6803 substr. PCC-P GN=hofG PE=4 SV=1
74	1605	tr|M1M0L3|M1M0L3_9SYNC	79.04	5	5	7.40E+04	1	1	1		17574	General secretion pathway protein G OS=Synechocystis sp. PCC 6803 GN=hofG PE=4 SV=1
74	1604	tr|F7UP61|F7UP61_SYNYG	79.04	5	5	7.40E+04	1	1	1		17574	General secretion pathway protein G OS=Synechocystis sp. (strain PCC 6803 / GT-S) GN=hofG PE=4 SV=1
78	1676	tr|H0P4J8|H0P4J8_9SYNC	70.48	0	0		0	0	0		4202	Photosystem II protein Y OS=Synechocystis sp. PCC 6803 substr. GT-I GN=psbY PE=3 SV=1
78	1675	tr|M1LFR3|M1LFR3_9SYNC	70.48	0	0		0	0	0		4202	Photosystem II protein Y OS=Synechocystis sp. PCC 6803 GN=ycf32 PE=3 SV=1
78	1674	sp|P73676|PSBY_SYNY3	70.48	0	0		0	0	0		4202	Photosystem II protein Y OS=Synechocystis sp. (strain PCC 6803 / Kazusa) GN=psbY PE=3 SV=1
78	1673	tr|H0P7Y0|H0P7Y0_9SYNC	70.48	0	0		0	0	0		4202	Photosystem II protein Y OS=Synechocystis sp. PCC 6803 substr. PCC-N GN=psbY PE=3 SV=1
78	1672	tr|F7UP32|F7UP32_SYNYG	70.48	0	0		0	0	0		4202	Photosystem II protein Y OS=Synechocystis sp. (strain PCC 6803 / GT-S) GN=psbY PE=3 SV=1
78	1671	tr|H0PLY2|H0PLY2_9SYNC	70.48	0	0		0	0	0		4202	Photosystem II protein Y OS=Synechocystis sp. PCC 6803 substr. PCC-P GN=psbY PE=3 SV=1
58	7477	tr|P73902|P73902_SYNY3	69.79	0	0		0	0	0		63919	Sll0236 protein OS=Synechocystis sp. (strain PCC 6803 / Kazusa) GN=sll0236 PE=4 SV=1
58	7476	tr|H0P8M4|H0P8M4_9SYNC	69.79	0	0		0	0	0		63919	Uncharacterized protein OS=Synechocystis sp. PCC 6803 substr. PCC-N GN=sll0236 PE=4 SV=1
58	7475	tr|H0PMM6|H0PMM6_9SYNC	69.79	0	0		0	0	0		63919	Uncharacterized protein OS=Synechocystis sp. PCC 6803 substr. PCC-P GN=sll0236 PE=4 SV=1
58	7474	tr|H0P592|H0P592_9SYNC	69.79	0	0		0	0	0		63919	Uncharacterized protein OS=Synechocystis sp. PCC 6803 substr. GT-I GN=sll0236 PE=4 SV=1
58	7473	tr|F7UPS6|F7UPS6_SYNYG	69.79	0	0		0	0	0		63919	Putative uncharacterized protein sll0236 OS=Synechocystis sp. (strain PCC 6803 / GT-S) GN=sll0236 PE=4 SV=1
58	7472	tr|M1M168|M1M168_9SYNC	69.79	0	0		0	0	0		63919	Uncharacterized protein OS=Synechocystis sp. PCC 6803 GN=MYO_114020 PE=4 SV=1
97	7526	tr|M1LI72|M1LI72_9SYNC	64.56	10	10	9.61E+04	1	1	1		15194	Uncharacterized protein OS=Synechocystis sp. PCC 6803 GN=MYO_120340 PE=4 SV=1
97	7525	tr|F7URK2|F7URK2_SYNYG	64.56	10	10	9.61E+04	1	1	1		15194	Putative uncharacterized protein sll1862 OS=Synechocystis sp. (strain PCC 6803 / GT-S) GN=sll1862 PE=4 SV=1
59	408	tr|M1M819|M1M819_9SYNC	63.65	0	0		0	0	0		68199	ATP-dependent zinc metalloprotease FtsH OS=Synechocystis sp. PCC 6803 GN=ftsH PE=3 SV=1
59	407	tr|H0P3V5|H0P3V5_9SYNC	63.65	0	0		0	0	0		68199	ATP-dependent zinc metalloprotease FtsH OS=Synechocystis sp. PCC 6803 substr. GT-I GN=ftsH PE=3 SV=1
59	406	tr|F7UND9|F7UND9_SYNYG	63.65	0	0		0	0	0		68199	ATP-dependent zinc metalloprotease FtsH OS=Synechocystis sp. (strain PCC 6803 / GT-S) GN=ftsH PE=3 SV=1
59	405	sp|P73437|FTSH4_SYNY3	63.65	0	0		0	0	0		68199	ATP-dependent zinc metalloprotease FtsH 4 OS=Synechocystis sp. (strain PCC 6803 / Kazusa) GN=ftsH4 PE=2 SV=1
59	404	tr|H0P787|H0P787_9SYNC	63.65	0	0		0	0	0		68199	ATP-dependent zinc metalloprotease FtsH OS=Synechocystis sp. PCC 6803 substr. PCC-N GN=ftsH PE=3 SV=1
59	403	tr|H0PL89|H0PL89_9SYNC	63.65	0	0		0	0	0		68199	ATP-dependent zinc metalloprotease FtsH OS=Synechocystis sp. PCC 6803 substr. PCC-P GN=ftsH PE=3 SV=1
38	1194	tr|H0P1A1|H0P1A1_9SYNC	59.52	0	0		0	0	0		92028	Soluble lytic transglycosylase OS=Synechocystis sp. PCC 6803 substr. GT-I GN=slt PE=4 SV=1
38	1193	tr|H0PE25|H0PE25_9SYNC	59.52	0	0		0	0	0		92028	Soluble lytic transglycosylase OS=Synechocystis sp. PCC 6803 substr. PCC-N GN=slt PE=4 SV=1
38	1192	tr|F7UKV9|F7UKV9_SYNYG	59.52	0	0		0	0	0		92028	Soluble lytic transglycosylase OS=Synechocystis sp. (strain PCC 6803 / GT-S) GN=slt PE=4 SV=1
175	734	tr|H0NZ85|H0NZ85_9SYNC	46.16	0	0		0	0	0		46994	Uncharacterized protein OS=Synechocystis sp. PCC 6803 substr. GT-I GN=sll0185 PE=4 SV=1
176	722	tr|H0PL49|H0PL49_9SYNC	44.73	0	0		0	0	0		82950	Photosystem I P700 chlorophyll a apoprotein A1 OS=Synechocystis sp. PCC 6803 substr. PCC-P GN=psaA PE=3 SV=1
176	721	tr|H0P3R5|H0P3R5_9SYNC	44.73	0	0		0	0	0		82950	Photosystem I P700 chlorophyll a apoprotein A1 OS=Synechocystis sp. PCC 6803 substr. GT-I GN=psaA PE=3 SV=1
176	720	tr|F7UN99|F7UN99_SYNYG	44.73	0	0		0	0	0		82950	Photosystem I P700 chlorophyll a apoprotein A1 OS=Synechocystis sp. (strain PCC 6803 / GT-S) GN=psaA PE=3 SV=1
176	718	sp|P29254|PSAA_SYNY3	44.73	0	0		0	0	0		82950	Photosystem I P700 chlorophyll a apoprotein A1 OS=Synechocystis sp. (strain PCC 6803 / Kazusa) GN=psaA PE=1 SV=1
539	7532	tr|H0P9V4|H0P9V4_9SYNC	42.43	0	0		0	0	0		16411	Uncharacterized protein OS=Synechocystis sp. PCC 6803 substr. PCC-N GN=slr0935 PE=4 SV=1
539	7531	tr|H0NXF2|H0NXF2_9SYNC	42.43	0	0		0	0	0		16411	Uncharacterized protein OS=Synechocystis sp. PCC 6803 substr. GT-I GN=slr0935 PE=4 SV=1
539	7530	tr|F7UR06|F7UR06_SYNYG	42.43	0	0		0	0	0		16411	Putative uncharacterized protein slr0935 OS=Synechocystis sp. (strain PCC 6803 / GT-S) GN=slr0935 PE=4 SV=1
539	7529	tr|H0PNV6|H0PNV6_9SYNC	42.43	0	0		0	0	0		16411	Uncharacterized protein OS=Synechocystis sp. PCC 6803 substr. PCC-P GN=slr0935 PE=4 SV=1
539	7528	tr|P74300|P74300_SYNY3	42.43	0	0		0	0	0		16411	Slr0935 protein OS=Synechocystis sp. (strain PCC 6803 / Kazusa) GN=slr0935 PE=4 SV=1
297	7536	tr|F7ULS9|F7ULS9_SYNYG	40.43	0	0		0	0	0		52819	Type 2 NADH dehydrogenase OS=Synechocystis sp. (strain PCC 6803 / GT-S) GN=ndb PE=4 SV=1
297	7535	tr|H0PEZ4|H0PEZ4_9SYNC	40.43	0	0		0	0	0		52819	Type 2 NADH dehydrogenase OS=Synechocystis sp. PCC 6803 substr. PCC-N GN=ndb PE=4 SV=1
297	7534	tr|H0PJD9|H0PJD9_9SYNC	40.43	0	0		0	0	0		52819	Type 2 NADH dehydrogenase OS=Synechocystis sp. PCC 6803 substr. PCC-P GN=ndb PE=4 SV=1
297	7533	tr|H0P270|H0P270_9SYNC	40.43	0	0		0	0	0		52819	Type 2 NADH dehydrogenase OS=Synechocystis sp. PCC 6803 substr. GT-I GN=ndb PE=4 SV=1
297	7538	tr|P74614|P74614_SYNY3	40.43	0	0		0	0	0		56862	NADH dehydrogenase OS=Synechocystis sp. (strain PCC 6803 / Kazusa) GN=ndh PE=4 SV=1
297	7537	tr|M1MNP7|M1MNP7_9SYNC	40.43	0	0		0	0	0		56862	NADH dehydrogenase OS=Synechocystis sp. PCC 6803 GN=ndh PE=4 SV=1
75	546	tr|M1LEY7|M1LEY7_9SYNC	38.78	0	0		0	0	0		57653	60 kDa chaperonin OS=Synechocystis sp. PCC 6803 GN=groEL PE=3 SV=1
75	545	tr|H0PL23|H0PL23_9SYNC	38.78	0	0		0	0	0		57653	60 kDa chaperonin OS=Synechocystis sp. PCC 6803 substr. PCC-P GN=groL PE=3 SV=1
75	544	sp|Q05972|CH601_SYNY3	38.78	0	0		0	0	0		57653	60 kDa chaperonin 1 OS=Synechocystis sp. (strain PCC 6803 / Kazusa) GN=groL1 PE=1 SV=4
75	543	tr|H0P3N9|H0P3N9_9SYNC	38.78	0	0		0	0	0		57653	60 kDa chaperonin OS=Synechocystis sp. PCC 6803 substr. GT-I GN=groL PE=3 SV=1
540	7541	tr|Q6ZE76|Q6ZE76_SYNY3	37.36	0	0		0	0	0		32444	Plasmid partitioning protein OS=Synechocystis sp. (strain PCC 6803 / Kazusa) GN=slr8016 PE=4 SV=1
296	3177	tr|F7UT38|F7UT38_SYNYG	35.92	0	0		0	0	0		73052	Acetyl-coenzyme A synthetase OS=Synechocystis sp. (strain PCC 6803 / GT-S) GN=acs PE=3 SV=1
296	3176	sp|Q55404|ACSA_SYNY3	35.92	0	0		0	0	0		73052	Acetyl-coenzyme A synthetase OS=Synechocystis sp. (strain PCC 6803 / Kazusa) GN=acsA PE=3 SV=1
296	3175	tr|H0NZG7|H0NZG7_9SYNC	35.92	0	0		0	0	0		73052	Acetyl-coenzyme A synthetase OS=Synechocystis sp. PCC 6803 substr. GT-I GN=acs PE=3 SV=1
296	3174	tr|H0PC85|H0PC85_9SYNC	35.92	0	0		0	0	0		73052	Acetyl-coenzyme A synthetase OS=Synechocystis sp. PCC 6803 substr. PCC-N GN=acs PE=3 SV=1
296	3173	tr|H0PGV2|H0PGV2_9SYNC	35.92	0	0		0	0	0		73052	Acetyl-coenzyme A synthetase OS=Synechocystis sp. PCC 6803 substr. PCC-P GN=acs PE=3 SV=1
296	3172	tr|M1LJG1|M1LJG1_9SYNC	35.92	0	0		0	0	0		73052	Acetyl-coenzyme A synthetase OS=Synechocystis sp. PCC 6803 GN=acs PE=3 SV=1
299	1523	tr|M1MHD9|M1MHD9_9SYNC	32.19	0	0		0	0	0		81292	Photosystem I P700 chlorophyll a apoprotein A2 OS=Synechocystis sp. PCC 6803 GN=psaB PE=3 SV=1
299	1520	tr|H0PL50|H0PL50_9SYNC	32.19	0	0		0	0	0		81292	Photosystem I P700 chlorophyll a apoprotein A2 OS=Synechocystis sp. PCC 6803 substr. PCC-P GN=psaB PE=3 SV=1
300	7546	tr|F7UTG7|F7UTG7_SYNYG	31.95	0	0		0	0	0		15644	Photosystem I subunit II OS=Synechocystis sp. (strain PCC 6803 / GT-S) GN=psaD PE=4 SV=1
127	7520	tr|M1LK04|M1LK04_9SYNC	31.78	0	0		0	0	0		35593	Uncharacterized protein OS=Synechocystis sp. PCC 6803 GN=MYO_128170 PE=4 SV=1
127	7519	tr|Q55977|Q55977_SYNY3	31.78	0	0		0	0	0		35593	Sll0664 protein OS=Synechocystis sp. (strain PCC 6803 / Kazusa) GN=sll0664 PE=4 SV=1
186	1259	tr|F7UPD2|F7UPD2_SYNYG	30.78	0	0		0	0	0		123593	Putative uncharacterized protein slr1243 OS=Synechocystis sp. (strain PCC 6803 / GT-S) GN=slr1243 PE=4 SV=1
186	1258	tr|M1LG03|M1LG03_9SYNC	30.78	0	0		0	0	0		123593	Uncharacterized protein OS=Synechocystis sp. PCC 6803 GN=MYO_112570 PE=4 SV=1
186	1257	tr|P73770|P73770_SYNY3	30.78	0	0		0	0	0		123593	Slr1243 protein OS=Synechocystis sp. (strain PCC 6803 / Kazusa) GN=slr1243 PE=4 SV=1
186	1256	tr|H0P4U8|H0P4U8_9SYNC	30.78	0	0		0	0	0		123593	Uncharacterized protein OS=Synechocystis sp. PCC 6803 substr. GT-I GN=slr1243 PE=4 SV=1
186	1255	tr|H0PM82|H0PM82_9SYNC	30.78	0	0		0	0	0		123593	Uncharacterized protein OS=Synechocystis sp. PCC 6803 substr. PCC-P GN=slr1243 PE=4 SV=1
186	1254	tr|H0P880|H0P880_9SYNC	30.78	0	0		0	0	0		123593	Uncharacterized protein OS=Synechocystis sp. PCC 6803 substr. PCC-N GN=slr1243 PE=4 SV=1
129	2172	tr|H0PGC0|H0PGC0_9SYNC	30.11	0	0		0	0	0		75885	Histidine kinase OS=Synechocystis sp. PCC 6803 substr. PCC-P GN=slr0484 PE=4 SV=1
129	2171	tr|H0NYY5|H0NYY5_9SYNC	30.11	0	0		0	0	0		75885	Histidine kinase OS=Synechocystis sp. PCC 6803 substr. GT-I GN=slr0484 PE=4 SV=1
129	2170	tr|F7USJ0|F7USJ0_SYNYG	30.11	0	0		0	0	0		75885	Histidine kinase OS=Synechocystis sp. (strain PCC 6803 / GT-S) GN=slr0484 PE=4 SV=1
129	2169	tr|H0PBD7|H0PBD7_9SYNC	30.11	0	0		0	0	0		75885	Histidine kinase OS=Synechocystis sp. PCC 6803 substr. PCC-N GN=slr0484 PE=4 SV=1
129	2168	tr|M1M3M9|M1M3M9_9SYNC	30.11	0	0		0	0	0		75885	Histidine kinase OS=Synechocystis sp. PCC 6803 GN=MYO_123780 PE=4 SV=1
129	2167	tr|Q55177|Q55177_SYNY3	30.11	0	0		0	0	0		75885	Histidine kinase OS=Synechocystis sp. (strain PCC 6803 / Kazusa) GN=slr0484 PE=4 SV=1
181	7517	tr|Q55935|Q55935_SYNY3	29.79	0	0		0	0	0		113326	Cation or drug efflux system protein OS=Synechocystis sp. (strain PCC 6803 / Kazusa) GN=slr0794 PE=4 SV=1
181	7516	tr|H0P0X9|H0P0X9_9SYNC	29.79	0	0		0	0	0		113326	Cation or drug efflux system protein OS=Synechocystis sp. PCC 6803 substr. GT-I GN=slr0794 PE=4 SV=1
181	7515	tr|M1MD63|M1MD63_9SYNC	29.79	0	0		0	0	0		113326	Cation or drug efflux system protein OS=Synechocystis sp. PCC 6803 GN=MYO_127630 PE=4 SV=1
181	7514	tr|F7UKI7|F7UKI7_SYNYG	29.79	0	0		0	0	0		113326	Cation or drug efflux system protein OS=Synechocystis sp. (strain PCC 6803 / GT-S) GN=slr0794 PE=4 SV=1
181	7513	tr|H0PHP0|H0PHP0_9SYNC	29.79	0	0		0	0	0		113326	Cation or drug efflux system protein OS=Synechocystis sp. PCC 6803 substr. PCC-P GN=slr0794 PE=4 SV=1
181	7512	tr|H0PD94|H0PD94_9SYNC	29.79	0	0		0	0	0		113326	Cation or drug efflux system protein OS=Synechocystis sp. PCC 6803 substr. PCC-N GN=slr0794 PE=4 SV=1
541	3293	tr|M1M0M7|M1M0M7_9SYNC	28.02	0	0		0	0	0		52920	DNA photolyase OS=Synechocystis sp. PCC 6803 GN=phr PE=3 SV=1
541	7559	tr|H0P4P2|H0P4P2_9SYNC	28.02	0	0		0	0	0		57040	DNA photolyase OS=Synechocystis sp. PCC 6803 substr. GT-I GN=phr PE=3 SV=1
541	7558	tr|F7UP76|F7UP76_SYNYG	28.02	0	0		0	0	0		57040	DNA photolyase OS=Synechocystis sp. (strain PCC 6803 / GT-S) GN=phr PE=3 SV=1
541	7557	tr|H0PM26|H0PM26_9SYNC	28.02	0	0		0	0	0		57040	DNA photolyase OS=Synechocystis sp. PCC 6803 substr. PCC-P GN=phr PE=3 SV=1
302	7561	tr|F7URS2|F7URS2_SYNYG	27.64	0	0		0	0	0		20137	Photosystem I assembly protein Ycf37 OS=Synechocystis sp. (strain PCC 6803 / GT-S) GN=ycf37 PE=4 SV=1
302	1282	tr|H0NY67|H0NY67_9SYNC	27.64	0	0		0	0	0		20137	Photosystem I assembly protein Ycf37 OS=Synechocystis sp. PCC 6803 substr. GT-I GN=ycf37 PE=4 SV=1
302	1281	tr|H0PAL9|H0PAL9_9SYNC	27.64	0	0		0	0	0		20137	Photosystem I assembly protein Ycf37 OS=Synechocystis sp. PCC 6803 substr. PCC-N GN=ycf37 PE=4 SV=1
302	1280	tr|Q55551|Q55551_SYNY3	27.64	0	0		0	0	0		20137	Ycf37 gene product OS=Synechocystis sp. (strain PCC 6803 / Kazusa) GN=ycf37 PE=4 SV=1
298	533	tr|H0P5B4|H0P5B4_9SYNC	26.59	0	0		0	0	0		37075	D-fructose 1 6-bisphosphatase class 2/sedoheptulose 1 7-bisphosphatase OS=Synechocystis sp. PCC 6803 substr. GT-I GN=glpX PE=3 SV=1
306	7581	tr|H0P7S1|H0P7S1_9SYNC	26.11	0	0		0	0	0		23874	Deoxyribose-phosphate aldolase OS=Synechocystis sp. PCC 6803 substr. PCC-N GN=deoC PE=3 SV=1
306	7580	tr|H0PLS3|H0PLS3_9SYNC	26.11	0	0		0	0	0		23874	Deoxyribose-phosphate aldolase OS=Synechocystis sp. PCC 6803 substr. PCC-P GN=deoC PE=3 SV=1
306	7579	tr|H0P4D9|H0P4D9_9SYNC	26.11	0	0		0	0	0		23874	Deoxyribose-phosphate aldolase OS=Synechocystis sp. PCC 6803 substr. GT-I GN=deoC PE=3 SV=1
306	7578	tr|M1M8K1|M1M8K1_9SYNC	26.11	0	0		0	0	0		23874	Deoxyribose-phosphate aldolase OS=Synechocystis sp. PCC 6803 GN=deoC PE=3 SV=1
306	7577	tr|F7UNX3|F7UNX3_SYNYG	26.11	0	0		0	0	0		23874	Deoxyribose-phosphate aldolase OS=Synechocystis sp. (strain PCC 6803 / GT-S) GN=deoC PE=3 SV=1
306	7576	sp|P73618|DEOC_SYNY3	26.11	0	0		0	0	0		23874	Deoxyribose-phosphate aldolase OS=Synechocystis sp. (strain PCC 6803 / Kazusa) GN=deoC PE=3 SV=1
546	7604	tr|H0NXC7|H0NXC7_9SYNC	25.71	0	0		0	0	0		33124	Uncharacterized protein OS=Synechocystis sp. PCC 6803 substr. GT-I GN=slr1681 PE=4 SV=1
546	7603	tr|P74276|P74276_SYNY3	25.71	0	0		0	0	0		33124	Slr1681 protein OS=Synechocystis sp. (strain PCC 6803 / Kazusa) GN=slr1681 PE=4 SV=1
546	7602	tr|H0PNT1|H0PNT1_9SYNC	25.71	0	0		0	0	0		33124	Uncharacterized protein OS=Synechocystis sp. PCC 6803 substr. PCC-P GN=slr1681 PE=4 SV=1
546	7601	tr|M1M6N2|M1M6N2_9SYNC	25.71	0	0		0	0	0		33124	Uncharacterized protein OS=Synechocystis sp. PCC 6803 GN=MYO_118130 PE=4 SV=1
546	7600	tr|F7UQY1|F7UQY1_SYNYG	25.71	0	0		0	0	0		33124	Putative uncharacterized protein slr1681 OS=Synechocystis sp. (strain PCC 6803 / GT-S) GN=slr1681 PE=4 SV=1
63	900	tr|H0P3M7|H0P3M7_9SYNC	25.54	0	0		0	0	0		51101	Mg2+ transporter OS=Synechocystis sp. PCC 6803 substr. GT-I GN=mgtE PE=4 SV=1
63	898	tr|F7UN61|F7UN61_SYNYG	25.54	0	0		0	0	0		51101	Mg2+ transporter OS=Synechocystis sp. (strain PCC 6803 / GT-S) GN=mgtE PE=4 SV=1
63	896	tr|H0P709|H0P709_9SYNC	25.54	0	0		0	0	0		51101	Mg2+ transporter OS=Synechocystis sp. PCC 6803 substr. PCC-N GN=mgtE PE=4 SV=1
63	895	tr|P73368|P73368_SYNY3	25.54	0	0		0	0	0		51101	Mg2+ transporter OS=Synechocystis sp. (strain PCC 6803 / Kazusa) GN=mgtE PE=4 SV=1
314	7628	tr|H0PGX7|H0PGX7_9SYNC	25.09	0	0		0	0	0		43924	Ferrochelatase OS=Synechocystis sp. PCC 6803 substr. PCC-P GN=hemH PE=3 SV=1
314	7627	sp|P54225|HEMH_SYNY3	25.09	0	0		0	0	0		43924	Ferrochelatase OS=Synechocystis sp. (strain PCC 6803 / Kazusa) GN=hemH PE=3 SV=1
314	7626	tr|H0NZZ5|H0NZZ5_9SYNC	25.09	0	0		0	0	0		43924	Ferrochelatase OS=Synechocystis sp. PCC 6803 substr. GT-I GN=hemH PE=3 SV=1
314	7625	tr|H0PCB0|H0PCB0_9SYNC	25.09	0	0		0	0	0		43924	Ferrochelatase OS=Synechocystis sp. PCC 6803 substr. PCC-N GN=hemH PE=3 SV=1
314	7624	tr|F7UT63|F7UT63_SYNYG	25.09	0	0		0	0	0		43924	Ferrochelatase OS=Synechocystis sp. (strain PCC 6803 / GT-S) GN=hemH PE=3 SV=1
314	7623	tr|M1LJH8|M1LJH8_9SYNC	25.09	0	0		0	0	0		43924	Ferrochelatase OS=Synechocystis sp. PCC 6803 GN=hemH PE=3 SV=1
80	7630	tr|P73855|P73855_SYNY3	24.88	0	0		0	0	0		44810	Sll1601 protein OS=Synechocystis sp. (strain PCC 6803 / Kazusa) GN=sll1601 PE=4 SV=1
71	7984	tr|M1MB39|M1MB39_9SYNC	24.58	0	0		0	0	0		58947	Uncharacterized protein OS=Synechocystis sp. PCC 6803 GN=MYO_5190 PE=4 SV=1
71	7983	tr|Q6ZE74|Q6ZE74_SYNY3	24.58	0	0		0	0	0		58947	Sll8018 protein OS=Synechocystis sp. (strain PCC 6803 / Kazusa) GN=sll8018 PE=4 SV=1
554	7640	tr|F7ULG4|F7ULG4_SYNYG	24.31	0	0		0	0	0		49299	ATP-dependent Clp protease ATP-binding subunit ClpX OS=Synechocystis sp. (strain PCC 6803 / GT-S) GN=clpX PE=3 SV=1
554	7639	sp|Q55510|CLPX_SYNY3	24.31	0	0		0	0	0		49299	ATP-dependent Clp protease ATP-binding subunit ClpX OS=Synechocystis sp. (strain PCC 6803 / Kazusa) GN=clpX PE=3 SV=1
554	2438	tr|H0P1V5|H0P1V5_9SYNC	24.31	0	0		0	0	0		49299	ATP-dependent Clp protease ATP-binding subunit ClpX OS=Synechocystis sp. PCC 6803 substr. GT-I GN=clpX PE=3 SV=1
554	7638	tr|H0PE69|H0PE69_9SYNC	24.31	0	0		0	0	0		49299	ATP-dependent Clp protease ATP-binding subunit ClpX OS=Synechocystis sp. PCC 6803 substr. PCC-N GN=clpX PE=3 SV=1
554	7637	tr|M1MNA3|M1MNA3_9SYNC	24.31	0	0		0	0	0		49299	ATP-dependent Clp protease ATP-binding subunit ClpX OS=Synechocystis sp. PCC 6803 GN=clpX PE=3 SV=1
112	1459	tr|M1M8Q5|M1M8Q5_9SYNC	24.03	0	0		0	0	0		49049	UDP-N-acetylmuramoylalanine--D-glutamate ligase OS=Synechocystis sp. PCC 6803 GN=murD PE=3 SV=1
112	1458	tr|H0P4I9|H0P4I9_9SYNC	24.03	0	0		0	0	0		49049	UDP-N-acetylmuramoylalanine--D-glutamate ligase OS=Synechocystis sp. PCC 6803 substr. GT-I GN=murD PE=3 SV=1
112	1456	sp|P73668|MURD_SYNY3	24.03	0	0		0	0	0		49049	UDP-N-acetylmuramoylalanine--D-glutamate ligase OS=Synechocystis sp. (strain PCC 6803 / Kazusa) GN=murD PE=3 SV=1
112	1455	tr|F7UP23|F7UP23_SYNYG	24.03	0	0		0	0	0		49049	UDP-N-acetylmuramoylalanine--D-glutamate ligase OS=Synechocystis sp. (strain PCC 6803 / GT-S) GN=murD PE=3 SV=1
565	7713	tr|H0PFL9|H0PFL9_9SYNC	22.19	0	0		0	0	0		40411	Uncharacterized protein OS=Synechocystis sp. PCC 6803 substr. PCC-P GN=slr0179 PE=4 SV=1
565	7712	tr|M1MKY1|M1MKY1_9SYNC	22.19	0	0		0	0	0		40411	Uncharacterized protein OS=Synechocystis sp. PCC 6803 GN=MYO_121230 PE=4 SV=1
565	7711	tr|Q55565|Q55565_SYNY3	22.19	0	0		0	0	0		40411	Slr0179 protein OS=Synechocystis sp. (strain PCC 6803 / Kazusa) GN=slr0179 PE=4 SV=1
565	7710	tr|F7URT9|F7URT9_SYNYG	22.19	0	0		0	0	0		40411	Putative uncharacterized protein slr0179 OS=Synechocystis sp. (strain PCC 6803 / GT-S) GN=slr0179 PE=4 SV=1
565	7709	tr|H0NY84|H0NY84_9SYNC	22.19	0	0		0	0	0		40411	Uncharacterized protein OS=Synechocystis sp. PCC 6803 substr. GT-I GN=slr0179 PE=4 SV=1
565	7708	tr|H0PAN6|H0PAN6_9SYNC	22.19	0	0		0	0	0		40411	Uncharacterized protein OS=Synechocystis sp. PCC 6803 substr. PCC-N GN=slr0179 PE=4 SV=1
566	7718	tr|P72974|P72974_SYNY3	21.79	0	0		0	0	0		70943	Sll1516 protein OS=Synechocystis sp. (strain PCC 6803 / Kazusa) GN=sll1516 PE=4 SV=1
566	7717	tr|H0PDY1|H0PDY1_9SYNC	21.79	0	0		0	0	0		70943	Uncharacterized protein OS=Synechocystis sp. PCC 6803 substr. PCC-N GN=sll1516 PE=4 SV=1
567	1289	tr|H0PJF8|H0PJF8_9SYNC	21.7	0	0		0	0	0		62076	Uncharacterized protein OS=Synechocystis sp. PCC 6803 substr. PCC-P GN=sll0735 PE=3 SV=1
567	1288	tr|M1MNR3|M1MNR3_9SYNC	21.7	0	0		0	0	0		62076	Uncharacterized protein OS=Synechocystis sp. PCC 6803 GN=MYO_130730 PE=3 SV=1
567	1287	tr|P74630|P74630_SYNY3	21.7	0	0		0	0	0		62076	Sll0735 protein OS=Synechocystis sp. (strain PCC 6803 / Kazusa) GN=sll0735 PE=3 SV=1
567	1286	tr|H0PF13|H0PF13_9SYNC	21.7	0	0		0	0	0		62076	Uncharacterized protein OS=Synechocystis sp. PCC 6803 substr. PCC-N GN=sll0735 PE=3 SV=1
567	1285	tr|H0P2P9|H0P2P9_9SYNC	21.7	0	0		0	0	0		62076	Uncharacterized protein OS=Synechocystis sp. PCC 6803 substr. GT-I GN=sll0735 PE=3 SV=1
567	1284	tr|F7ULU8|F7ULU8_SYNYG	21.7	0	0		0	0	0		62076	Putative uncharacterized protein sll0735 OS=Synechocystis sp. (strain PCC 6803 / GT-S) GN=sll0735 PE=3 SV=1
734	8129	tr|M1M621|M1M621_9SYNC	21.51	0	0		0	0	0		43105	Transaldolase OS=Synechocystis sp. PCC 6803 GN=talB PE=3 SV=1
734	8128	tr|H0PCZ0|H0PCZ0_9SYNC	21.51	0	0		0	0	0		43105	Transaldolase OS=Synechocystis sp. PCC 6803 substr. PCC-N GN=talB PE=3 SV=1
734	8127	tr|F7UK82|F7UK82_SYNYG	21.51	0	0		0	0	0		43105	Transaldolase OS=Synechocystis sp. (strain PCC 6803 / GT-S) GN=talB PE=3 SV=1
734	8126	tr|H0PIA5|H0PIA5_9SYNC	21.51	0	0		0	0	0		43105	Transaldolase OS=Synechocystis sp. PCC 6803 substr. PCC-P GN=talB PE=3 SV=1
734	8125	sp|P72797|TAL_SYNY3	21.51	0	0		0	0	0		43105	Transaldolase OS=Synechocystis sp. (strain PCC 6803 / Kazusa) GN=tal PE=3 SV=1
734	8124	tr|H0P0M4|H0P0M4_9SYNC	21.51	0	0		0	0	0		43105	Transaldolase OS=Synechocystis sp. PCC 6803 substr. GT-I GN=talB PE=3 SV=1
569	500	tr|H0PGA9|H0PGA9_9SYNC	21.24	0	0		0	0	0		45772	Gamma-glutamyl phosphate reductase OS=Synechocystis sp. PCC 6803 substr. PCC-P GN=proA PE=3 SV=1
572	507	tr|H0PIP0|H0PIP0_9SYNC	20.81	0	0		0	0	0		97980	Aminopeptidase OS=Synechocystis sp. PCC 6803 substr. PCC-P GN=ape2 PE=4 SV=1
572	512	tr|P74527|P74527_SYNY3	20.81	0	0		0	0	0		97980	Aminopeptidase OS=Synechocystis sp. (strain PCC 6803 / Kazusa) GN=ape2 PE=4 SV=1
572	511	tr|F7ULI9|F7ULI9_SYNYG	20.81	0	0		0	0	0		97980	Aminopeptidase OS=Synechocystis sp. (strain PCC 6803 / GT-S) GN=ape2 PE=4 SV=1
574	7735	tr|H0P485|H0P485_9SYNC	20.66	0	0		0	0	0		53110	Regulation of penicillin binding protein 5 production OS=Synechocystis sp. PCC 6803 substr. GT-I GN=psr PE=4 SV=1
574	7734	tr|F7UNR9|F7UNR9_SYNYG	20.66	0	0		0	0	0		53110	Regulation of penicillin binding protein 5 production OS=Synechocystis sp. (strain PCC 6803 / GT-S) GN=psr PE=4 SV=1
574	7733	tr|P73567|P73567_SYNY3	20.66	0	0		0	0	0		53110	Regulation of penicillin binding protein 5 production OS=Synechocystis sp. (strain PCC 6803 / Kazusa) GN=psr PE=4 SV=1
575	7738	tr|H0PB97|H0PB97_9SYNC	20.5	0	0		0	0	0		20075	Endoribonuclease YbeY OS=Synechocystis sp. PCC 6803 substr. PCC-N GN=slr0053 PE=3 SV=1
100	7598	sp|P42349|Y1242_SYNY3	20.46	0	0		0	0	0		61756	Uncharacterized methyltransferase sll1242 OS=Synechocystis sp. (strain PCC 6803 / Kazusa) GN=sll1242 PE=4 SV=2
100	7597	tr|H0P984|H0P984_9SYNC	20.46	0	0		0	0	0		61756	Uncharacterized protein OS=Synechocystis sp. PCC 6803 substr. PCC-N GN=sll1242 PE=4 SV=1
100	7596	tr|F7UQD6|F7UQD6_SYNYG	20.46	0	0		0	0	0		61756	Putative uncharacterized protein sll1242 OS=Synechocystis sp. (strain PCC 6803 / GT-S) GN=sll1242 PE=4 SV=1
100	7595	tr|H0PN86|H0PN86_9SYNC	20.46	0	0		0	0	0		61756	Uncharacterized protein OS=Synechocystis sp. PCC 6803 substr. PCC-P GN=sll1242 PE=4 SV=1
576	2400	tr|H0P0E7|H0P0E7_9SYNC	20.44	0	0		0	0	0		53966	ATP synthase subunit alpha OS=Synechocystis sp. PCC 6803 substr. GT-I GN=atpA PE=3 SV=1
576	7741	tr|H0PCR3|H0PCR3_9SYNC	20.44	0	0		0	0	0		53966	ATP synthase subunit alpha OS=Synechocystis sp. PCC 6803 substr. PCC-N GN=atpA PE=3 SV=1
692	3572	tr|M1MB61|M1MB61_9SYNC	20.23	0	0		0	0	0		139032	WD-repeat protein OS=Synechocystis sp. PCC 6803 GN=MYO_5390 PE=4 SV=1
692	3571	tr|Q6ZE54|Q6ZE54_SYNY3	20.23	0	0		0	0	0		139032	WD-repeat protein OS=Synechocystis sp. (strain PCC 6803 / Kazusa) GN=slr8038 PE=4 SV=1
