## Supplementary material for "A Novel Antenna Protein Complex in the Life Cycle of Cyanobacterial Photosystem II": Table S4

### Sheet: NRC_inclusion
Mass [m/z]	Formula [M]	Formula type	Species	CS [z]	Polarity	Start [min]	End [min]	(N)CE	(N)CE type	MSX ID	Comment
1189.65				3	Positive	0	120	30	NCE		PsbT
1189.98				3	Positive	0	120	30	NCE		PsbT
1190.33				3	Positive	0	120	30	NCE		PsbT
1303.46				3	Positive	0	120	30	NCE		PsbM
1392.46				3	Positive	0	120	30	NCE		PsbK
1392.78				3	Positive	0	120	30	NCE		PsbK
1393.12				3	Positive	0	120	30	NCE		PsbK
1053.85				4	Positive	0	120	30	NCE		PsbX
1054.1				4	Positive	0	120	30	NCE		PsbX
1054.35				4	Positive	0	120	30	NCE		PsbX
1118.6				4	Positive	0	120	30	NCE		PsbL
1118.84				4	Positive	0	120	30	NCE		PsbL
1119.09				4	Positive	0	120	30	NCE		PsbL
1083.85				4	Positive	0	120	30	NCE		PsbI
1084.09				4	Positive	0	120	30	NCE		PsbI
1084.35				4	Positive	0	120	30	NCE		PsbI
1057.84				4	Positive	0	120	30	NCE		PsbY
1058.1				4	Positive	0	120	30	NCE		PsbY
1058.34				4	Positive	0	120	30	NCE		PsbY
1200.64				4	Positive	0	120	30	NCE		PsbF
1200.9				4	Positive	0	120	30	NCE		PsbF
1201.14				4	Positive	0	120	30	NCE		PsbF
1397.15				5	Positive	0	120	30	NCE		PsbH
1397.37				5	Positive	0	120	30	NCE		PsbH
1397.56				5	Positive	0	120	30	NCE		PsbH
1331.39				7	Positive	0	120	30	NCE		PsbE
1331.52				7	Positive	0	120	30	NCE		PsbE
1331.67				7	Positive	0	120	30	NCE		PsbE
1553.11				6	Positive	0	120	30	NCE		PsbE
1553.28				6	Positive	0	120	30	NCE		PsbE
1553.45				6	Positive	0	120	30	NCE		PsbE
1044				4	Positive	0	120	30	NCE		PsbK
1044.84				4	Positive	0	120	30	NCE		PsbK
1045.09				4	Positive	0	120	30	NCE		PsbK
1079.23				6	Positive	0	120	30	NCE		PsbH
1079.4				6	Positive	0	120	30	NCE		PsbH
1079.89				6	Positive	0	120	30	NCE		PsbH
1072.23				6	Positive	0	120	30	NCE		PsbH
1072.39				6	Positive	0	120	30	NCE		PsbH
1072.73				6	Positive	0	120	30	NCE		PsbH
1076.56				6	Positive	0	120	30	NCE		PsbH
1076.73				6	Positive	0	120	30	NCE		PsbH
1077.06				6	Positive	0	120	30	NCE		PsbH
1069.56				6	Positive	0	120	30	NCE		PsbH
1069.73				6	Positive	0	120	30	NCE		PsbH
1070.06				6	Positive	0	120	30	NCE		PsbH
1282.96				5	Positive	0	120	30	NCE		PsbH
1283.1				5	Positive	0	120	30	NCE		PsbH
1283.53				5	Positive	0	120	30	NCE		PsbH
1280.67				5	Positive	0	120	30	NCE		PsbH
1280.82				5	Positive	0	120	30	NCE		PsbH
1281.25				5	Positive	0	120	30	NCE		PsbH
1294.87				5	Positive	0	120	30	NCE		PsbH
1295.07				5	Positive	0	120	30	NCE		PsbH
1295.47				5	Positive	0	120	30	NCE		PsbH
