## Supplementary material for "A Novel Antenna Protein Complex in the Life Cycle of Cyanobacterial Photosystem II": Table S5

### Sheet: PsbF
PsbF_dO_M_MS2_PID93280														PMI search
#	a calc.	b calc.	b-18 calc.	b++ calc.	b-HexNAc++ calc.	b-HexN++ calc.	b-HexN calc.	Seq.	y calc.	y++ calc.	y_3+ calc.	#
1	44.0495	72.0444	54.0338	36.5258				A				43
2	145.097	173.092	155.082	87.0497				T	4728.53	2364.77	1576.85	42
3	273.156	301.151	283.14	151.079				Q	4627.48	2314.24	1543.16	41
4	387.199	415.194	397.183	208.1				N	4499.42	2250.21	1500.48	40
5	484.251	512.246	494.236	256.627				P	4385.38	2193.19	1462.46	39
6	598.294	626.289	608.279	313.648				N	4288.33	2144.67	1430.11	38
7	726.353	754.348	736.337	377.678				Q	4174.28	2087.64	1392.1	37
8	823.406	851.401	833.39	426.204				P	4046.22	2023.62	1349.41	36
9	922.474	950.469	932.458	475.738				V	3949.17	1975.09	1317.06	35
10	1023.52	1051.52	1033.51	526.262				T	3850.1	1925.56	1284.04	34
11	1186.59	1214.58	1196.57	607.794				Y	3749.06	1875.03	1250.36	33
12	1283.64	1311.63	1293.62	656.32				P	3585.99	1793.5	1196	32
13	1396.72	1424.72	1406.71	712.862				I	3488.94	1744.97	1163.65	31
14	1543.79	1571.79	1553.77	786.396				F	3375.86	1688.43	1125.96	30
15	1644.84	1672.83	1654.82	836.92				T	3228.79	1614.9	1076.93	29
16	1743.91	1771.9	1753.89	886.454				V	3127.74	1564.37	1043.25	28
17	1900.01	1928	1909.99	964.505				R	3028.67	1514.84	1010.23	27
18	2086.09	2114.08	2096.07	1057.54				W	2872.57	1436.79	958.195	26
19	2199.17	2227.17	2209.16	1114.09				L	2686.49	1343.75	896.168	25
20	2270.21	2298.2	2280.19	1149.61				A	2573.41	1287.21	858.473	24
21	2369.28	2397.27	2379.26	1199.14				V	2502.37	1251.69	834.794	23
22	2506.34	2534.33	2516.32	1267.67				H	2403.3	1202.15	801.772	22
23	2607.38	2635.38	2617.37	1318.19				T	2266.24	1133.62	756.085	21
24	2720.47	2748.46	2730.45	1374.73				L	2165.19	1083.1	722.403	20
25	2791.5	2819.5	2801.49	1410.25				A	2052.11	1026.56	684.708	19
26	2890.57	2918.57	2900.56	1459.79				V	1981.07	991.04	661.029	18
27	2987.63	3015.62	2997.61	1508.31				P	1882	941.506	628.006	17
28	3074.66	3102.65	3084.64	1551.83				S	1784.95	892.979	595.655	16
29	3173.73	3201.72	3183.71	1601.36				V	1697.92	849.463	566.645	15
30	3320.79	3348.79	3330.78	1674.9				F	1598.85	799.929	533.622	14
31	3467.86	3495.86	3477.85	1748.43				F	1451.78	726.395	484.599	13
32	3566.93	3594.93	3576.92	1797.97				V	1304.71	652.861	435.576	12
33	3623.95	3651.95	3633.94	1826.48				G	1205.65	603.327	402.553	11
34	3694.99	3722.98	3704.97	1862				A	1148.62	574.816	383.546	10
35	3808.07	3836.07	3818.06	1918.54				I	1077.59	539.297	359.867	9
36	3879.11	3907.11	3889.1	1954.06				A	964.503	482.755	322.173	8
37	3950.15	3978.14	3960.13	1989.58				A	893.466	447.237	298.494	7
38	4081.19	4109.18	4091.17	2055.1				M	822.429	411.718	274.815	6
39	4209.25	4237.24	4219.23	2119.12				Q	691.389	346.198	231.134	5
40	4356.32	4384.31	4366.3	2192.66				F	563.33	282.169	188.448	4
41	4469.4	4497.39	4479.38	2249.2				I	416.262	208.634	139.425	3
42	4597.46	4625.45	4607.44	2313.23				Q	303.178	152.092	101.731	2
43								R	175.119	88.0631	59.0445	1

### Sheet: PsbX
PsbX_dO_M_PID_48695														PMI search
#	a calc.	b calc.	b-18 calc.	b++ calc.	b-HexNAc++ calc.	b-HexN++ calc.	b-HexN calc.	Seq.	y calc.	y++ calc.	y_3+ calc.	#
1	132.048	160.043	142.032	80.525				M				39
2	233.095	261.09	243.08	131.049				T	4053.35	2027.18	1351.79	38
3	330.148	358.143	340.132	179.575				P	3952.3	1976.66	1318.11	37
4	417.18	445.175	427.165	223.091				S	3855.25	1928.13	1285.76	36
5	530.264	558.259	540.249	279.633				L	3768.22	1884.61	1256.74	35
6	601.301	629.296	611.286	315.152				A	3655.13	1828.07	1219.05	34
7	715.344	743.339	725.329	372.173				N	3584.1	1792.55	1195.37	33
8	862.413	890.408	872.397	445.707				F	3470.05	1735.53	1157.36	32
9	975.497	1003.49	985.481	502.25				L	3322.99	1662	1108.33	31
10	1161.58	1189.57	1171.56	595.289				W	3209.9	1605.45	1070.64	30
11	1248.61	1276.6	1258.59	638.805				S	3023.82	1512.42	1008.61	29
12	1361.69	1389.69	1371.68	695.347				L	2936.79	1468.9	979.602	28
13	1460.76	1488.76	1470.74	744.881				V	2823.71	1412.36	941.907	27
14	1573.84	1601.84	1583.83	801.423				L	2724.64	1362.82	908.884	26
15	1630.87	1658.86	1640.85	829.934				G	2611.55	1306.28	871.19	25
16	1701.9	1729.9	1711.89	865.453				A	2554.53	1277.77	852.183	24
17	1772.94	1800.94	1782.92	900.971				A	2483.5	1242.25	828.504	23
18	1886.02	1914.02	1896.01	957.513				I	2412.46	1206.73	804.824	22
19	1985.09	2013.09	1995.08	1007.05				V	2299.37	1150.19	767.13	21
20	2098.18	2126.17	2108.16	1063.59				L	2200.31	1100.66	734.107	20
21	2211.26	2239.26	2221.25	1120.13				I	2087.22	1044.11	696.412	19
22	2308.31	2336.31	2318.3	1168.66				P	1974.14	987.573	658.718	18
23	2379.35	2407.35	2389.34	1204.18				A	1877.09	939.046	626.367	17
24	2480.4	2508.39	2490.38	1254.7				T	1806.05	903.528	602.688	16
25	2579.47	2607.46	2589.45	1304.23				V	1705	853.004	569.005	15
26	2636.49	2664.48	2646.47	1332.75				G	1605.93	803.47	535.982	14
27	2749.57	2777.57	2759.56	1389.29				L	1548.91	774.959	516.975	13
28	2862.66	2890.65	2872.64	1445.83				I	1435.83	718.417	479.28	12
29	3009.72	3037.72	3019.71	1519.36				F	1322.74	661.875	441.586	11
30	3122.81	3150.8	3132.79	1575.91				I	1175.67	588.341	392.563	10
31	3209.84	3237.84	3219.83	1619.42				S	1062.59	531.799	354.868	9
32	3337.9	3365.89	3347.88	1683.45				Q	975.558	488.283	325.858	8
33	3465.99	3493.99	3475.98	1747.5				K	847.5	424.253	283.171	7
34	3581.02	3609.02	3591.01	1805.01				D	719.405	360.206	240.473	6
35	3709.12	3737.11	3719.1	1869.06				K	604.378	302.692	202.131	5
36	3822.2	3850.2	3832.18	1925.6				I	476.283	238.645	159.432	4
37	3923.25	3951.24	3933.23	1976.13				T	363.199	182.103	121.738	3
38	4079.35	4107.34	4089.33	2054.18				R	262.151	131.579	88.0552	2
39								S	106.05	53.5286	36.0215	1

### Sheet: PsbK
PsbK_dO_M_PID9802													PMI search
#	a calc.	b calc.	b-18 calc.	b++ calc.	b-HexNAc++ calc.	b-HexN++ calc.	b-HexN calc.	Seq.	y calc.	y++ calc.	#
1	101.107	129.102	111.092	65.0548				K			37
2	214.191	242.186	224.176	121.597				L	4047.24	2024.13	36
3	311.244	339.239	321.228	170.123				P	3934.16	1967.58	35
4	440.287	468.282	450.271	234.644				E	3837.11	1919.06	34
5	511.324	539.319	521.308	270.163				A	3708.06	1854.54	33
6	674.387	702.382	684.371	351.695				Y	3637.03	1819.02	32
7	802.446	830.441	812.43	415.724				Q	3473.96	1737.49	31
8	915.53	943.525	925.514	472.266				I	3345.91	1673.46	30
9	1062.6	1090.59	1072.58	545.8				F	3232.82	1616.91	29
10	1177.63	1205.62	1187.61	603.314				D	3085.75	1543.38	28
11	1274.68	1302.67	1284.66	651.84				P	2970.73	1485.87	27
12	1387.76	1415.76	1397.75	708.382				L	2873.67	1437.34	26
13	1486.83	1514.83	1496.81	757.916				V	2760.59	1380.8	25
14	1601.86	1629.85	1611.84	815.43				D	2661.52	1331.26	24
15	1700.93	1728.92	1710.91	864.964				V	2546.49	1273.75	23
16	1814.01	1842	1823.99	921.506				L	2447.43	1224.22	22
17	1911.06	1939.06	1921.05	970.032				P	2334.34	1167.67	21
18	2010.13	2038.13	2020.12	1019.57				V	2237.29	1119.15	20
19	2123.22	2151.21	2133.2	1076.11				I	2138.22	1069.61	19
20	2220.27	2248.26	2230.25	1124.63				P	2025.14	1013.07	18
21	2333.35	2361.35	2343.34	1181.18				L	1928.08	964.545	17
22	2480.42	2508.42	2490.4	1254.71				F	1815	908.003	16
23	2627.49	2655.48	2637.47	1328.25				F	1667.93	834.469	15
24	2740.57	2768.57	2750.56	1384.79				L	1520.86	760.935	14
25	2811.61	2839.6	2821.59	1420.31				A	1407.78	704.393	13
26	2924.69	2952.69	2934.68	1476.85				L	1336.74	668.874	12
27	2995.73	3023.73	3005.72	1512.37				A	1223.66	612.332	11
28	3142.8	3170.79	3152.78	1585.9				F	1152.62	576.814	10
29	3241.87	3269.86	3251.85	1635.43				V	1005.55	503.279	9
30	3427.95	3455.94	3437.93	1728.47				W	906.483	453.745	8
31	3556.01	3584	3565.99	1792.5				Q	720.404	360.706	7
32	3627.04	3655.04	3637.03	1828.02				A	592.345	296.676	6
33	3698.08	3726.07	3708.06	1863.54				A	521.308	261.158	5
34	3797.15	3825.14	3807.13	1913.08				V	450.271	225.639	4
35	3854.17	3882.16	3864.15	1941.59				G	351.203	176.105	3
36	4001.24	4029.23	4011.22	2015.12				F	294.181	147.594	2
37								K	147.113	74.06	1

### Sheet: PsbI
PsbI_dO_M_PID71744													PMI search
#	a calc.	b calc.	b-18 calc.	b++ calc.	b-HexNAc++ calc.	b-HexN++ calc.	b-HexN calc.	Seq.	y calc.	y++ calc.	y_3+ calc.	#
1	132.048	160.043	142.032	80.525				M				38
2	245.132	273.127	255.116	137.067				L	4173.31	2087.16	1391.78	37
3	346.18	374.174	356.164	187.591				T	4060.23	2030.62	1354.08	36
4	459.264	487.259	469.248	244.133				L	3959.18	1980.1	1320.4	35
5	587.359	615.353	597.343	308.18				K	3846.1	1923.55	1282.7	34
6	700.443	728.438	710.427	364.722				I	3718	1859.51	1240.01	33
7	771.48	799.475	781.464	400.241				A	3604.92	1802.96	1202.31	32
8	870.548	898.543	880.532	449.775				V	3533.88	1767.45	1178.63	31
9	1033.61	1061.61	1043.6	531.307				Y	3434.81	1717.91	1145.61	30
10	1146.7	1174.69	1156.68	587.849				I	3271.75	1636.38	1091.26	29
11	1245.76	1273.76	1255.75	637.383				V	3158.67	1579.84	1053.56	28
12	1344.83	1372.83	1354.82	686.917				V	3059.6	1530.3	1020.54	27
13	1401.85	1429.85	1411.84	715.428				G	2960.53	1480.77	987.515	26
14	1514.94	1542.93	1524.92	771.97				L	2903.51	1452.26	968.508	25
15	1662.01	1690	1671.99	845.504				F	2790.42	1395.72	930.813	24
16	1775.09	1803.09	1785.07	902.046				I	2643.36	1322.18	881.79	23
17	1862.12	1890.12	1872.11	945.562				S	2530.27	1265.64	844.096	22
18	1975.21	2003.2	1985.19	1002.1				L	2443.24	1222.12	815.085	21
19	2122.27	2150.27	2132.26	1075.64				F	2330.16	1165.58	777.39	20
20	2235.36	2263.35	2245.34	1132.18				I	2183.09	1092.05	728.367	19
21	2382.43	2410.42	2392.41	1205.71				F	2070	1035.51	690.673	18
22	2439.45	2467.44	2449.43	1234.23				G	1922.94	961.971	641.65	17
23	2586.52	2614.51	2596.5	1307.76				F	1865.91	933.461	622.643	16
24	2699.6	2727.6	2709.59	1364.3				L	1718.85	859.926	573.62	15
25	2786.63	2814.63	2796.62	1407.82				S	1605.76	803.384	535.925	14
26	2873.67	2901.66	2883.65	1451.33				S	1518.73	759.868	506.915	13
27	2988.69	3016.69	2998.68	1508.85				D	1431.7	716.352	477.904	12
28	3085.74	3113.74	3095.73	1557.37				P	1316.67	658.839	439.562	11
29	3186.79	3214.79	3196.78	1607.9				T	1219.62	610.312	407.211	10
30	3342.89	3370.89	3352.88	1685.95				R	1118.57	559.789	373.528	9
31	3456.94	3484.93	3466.92	1742.97				N	962.469	481.738	321.495	8
32	3553.99	3581.98	3563.97	1791.5				P	848.426	424.717	283.48	7
33	3611.01	3639.01	3621	1820.01				G	751.373	376.19	251.129	6
34	3767.11	3795.11	3777.1	1898.06				R	694.352	347.68	232.122	5
35	3895.21	3923.2	3905.19	1962.1				K	538.251	269.629	180.088	4
36	4010.23	4038.23	4020.22	2019.62				D	410.156	205.582	137.39	3
37	4157.3	4185.3	4167.29	2093.15				F	295.129	148.068	99.0478	2
38								E	148.06	74.5339	50.025	1

### Sheet: PsbT
PsbT_dO_M_PID8641													PMI search
#	a calc.	b calc.	b-18 calc.	b++ calc.	b-HexNAc++ calc.	b-HexN++ calc.	b-HexN calc.	Seq.	y calc.	y++ calc.	#
1	148.037	176.032	158.021	88.5196				M			31
2	277.08	305.075	287.064	153.041				E	3407.92	1704.46	30
3	364.112	392.107	374.096	196.557				S	3278.87	1639.94	29
4	463.18	491.175	473.164	246.091				V	3191.84	1596.42	28
5	534.217	562.212	544.202	281.61				A	3092.77	1546.89	27
6	697.28	725.275	707.265	363.141				Y	3021.74	1511.37	26
7	810.365	838.36	820.349	419.683				I	2858.67	1429.84	25
8	923.449	951.443	933.433	476.225				L	2745.59	1373.3	24
9	1022.52	1050.51	1032.5	525.76				V	2632.5	1316.76	23
10	1135.6	1163.6	1145.59	582.302				L	2533.44	1267.22	22
11	1236.65	1264.64	1246.63	632.826				T	2420.35	1210.68	21
12	1367.69	1395.68	1377.67	698.346				M	2319.3	1160.16	20
13	1438.73	1466.72	1448.71	733.864				A	2188.26	1094.64	19
14	1551.81	1579.81	1561.79	790.406				L	2117.23	1059.12	18
15	1622.85	1650.84	1632.83	825.925				A	2004.14	1002.58	17
16	1721.92	1749.91	1731.9	875.459				V	1933.11	967.057	16
17	1835	1862.99	1844.98	932.001				L	1834.04	917.522	15
18	1982.07	2010.06	1992.05	1005.54				F	1720.95	860.98	14
19	2129.14	2157.13	2139.12	1079.07				F	1573.88	787.446	13
20	2200.17	2228.17	2210.16	1114.59				A	1426.82	713.912	12
21	2313.26	2341.25	2323.24	1171.13				I	1355.78	678.393	11
22	2384.3	2412.29	2394.28	1206.65				A	1242.7	621.851	10
23	2531.36	2559.36	2541.35	1280.18				F	1171.66	586.333	9
24	2687.46	2715.46	2697.45	1358.23				R	1024.59	512.798	8
25	2816.51	2844.5	2826.49	1422.75				E	868.489	434.748	7
26	2913.56	2941.55	2923.54	1471.28				P	739.446	370.227	6
27	3010.61	3038.61	3020.6	1519.81				P	642.393	321.7	5
28	3166.71	3194.71	3176.7	1597.86				R	545.341	273.174	4
29	3279.8	3307.79	3289.78	1654.4				I	389.24	195.123	3
30	3408.84	3436.84	3418.82	1718.92				E	276.155	138.581	2
31								K	147.113	74.06	1

### Sheet: PsbY
PsbY_dO_M_PID23215													PMI search
#	a calc.	b calc.	b-18 calc.	b++ calc.	b-HexNAc++ calc.	b-HexN++ calc.	b-HexN calc.	Seq.	y calc.	y++ calc.	y_3+ calc.	#
1	88.0393	116.034	98.0237	58.5207				D				38
2	274.119	302.113	284.103	151.56				W	4129.3	2065.16	1377.11	37
3	605.243	633.238	615.228	317.123				R	3943.22	1972.12	1315.08	36
4	704.312	732.307	714.296	366.657				V	3612.1	1806.55	1204.7	35
5	817.396	845.391	827.38	423.199				I	3513.03	1757.02	1171.68	34
6	916.464	944.459	926.449	472.733				V	3399.95	1700.48	1133.99	33
7	1015.53	1043.53	1025.52	522.267				V	3300.88	1650.94	1100.96	32
8	1114.6	1142.6	1124.59	571.802				V	3201.81	1601.41	1067.94	31
9	1201.63	1229.63	1211.62	615.318				S	3102.74	1551.87	1034.92	30
10	1298.69	1326.68	1308.67	663.844				P	3015.71	1508.36	1005.91	29
11	1411.77	1439.76	1421.75	720.386				L	2918.66	1459.83	973.557	28
12	1524.85	1552.85	1534.84	776.928				L	2805.57	1403.29	935.863	27
13	1637.94	1665.93	1647.92	833.47				I	2692.49	1346.75	898.168	26
14	1708.98	1736.97	1718.96	868.989				A	2579.41	1290.21	860.473	25
15	1780.01	1808.01	1790	904.507				A	2508.37	1254.69	836.794	24
16	1881.06	1909.05	1891.04	955.031				T	2437.33	1219.17	813.115	23
17	2067.14	2095.13	2077.12	1048.07				W	2336.28	1168.65	779.433	22
18	2138.18	2166.17	2148.16	1083.59				A	2150.2	1075.61	717.406	21
19	2209.21	2237.21	2219.2	1119.11				A	2079.17	1040.09	693.727	20
20	2322.3	2350.29	2332.28	1175.65				I	2008.13	1004.57	670.048	19
21	2436.34	2464.34	2446.32	1232.67				N	1895.05	948.027	632.353	18
22	2549.42	2577.42	2559.41	1289.21				I	1781	891.005	594.339	17
23	2606.45	2634.44	2616.43	1317.72				G	1667.92	834.463	556.644	16
24	2677.48	2705.48	2687.47	1353.24				A	1610.9	805.952	537.637	15
25	2748.52	2776.52	2758.5	1388.76				A	1539.86	770.434	513.958	14
26	2819.56	2847.55	2829.54	1424.28				A	1468.82	734.915	490.279	13
27	2932.64	2960.64	2942.63	1480.82				I	1397.79	699.397	466.6	12
28	3088.74	3116.74	3098.73	1558.87				R	1284.7	642.855	428.906	11
29	3216.8	3244.8	3226.79	1622.9				Q	1128.6	564.804	376.872	10
30	3329.89	3357.88	3339.87	1679.44				L	1000.54	500.775	334.186	9
31	3457.94	3485.94	3467.93	1743.47				Q	887.458	444.233	296.491	8
32	3572.97	3600.97	3582.95	1800.99				D	759.399	380.203	253.805	7
33	3672.04	3700.03	3682.02	1850.52				V	644.373	322.69	215.462	6
34	3785.12	3813.12	3795.11	1907.06				L	545.304	273.156	182.44	5
35	3842.14	3870.14	3852.13	1935.57				G	432.22	216.614	144.745	4
36	3998.25	4026.24	4008.23	2013.62				R	375.199	188.103	125.738	3
37	4127.29	4155.28	4137.27	2078.15				E	219.097	110.052	73.704	2
38								A	90.055	45.5311	30.6898	1

### Sheet: PsbL
	PsbL_dO_M_PID65415			Scan#17990			Mannual checking in combination with PMI assisted by protein prospector
	#	a calc.	b calc.	b-18 calc.	b++ calc.	b+++ calc.	b-HexNAc++ calc.	b-HexN++ calc.	b-HexN calc.	Seq.	y calc.	y++ calc.	y_3+ calc.	#
	1	104.053	132.048	114.037	66.5275	44.6875				M				39
	2	219.08	247.075	229.064	124.041	83.0298				D	4340.32	2170.66	1447.44	38
	3	375.181	403.176	385.165	202.091	135.064				R	4225.29	2113.15	1409.1	37
	4	489.224	517.219	499.208	259.113	173.078				N	4069.19	2035.1	1357.07	36
	5	576.256	604.251	586.24	302.629	202.088				S	3955.15	1978.08	1319.05	35
	6	690.299	718.294	700.283	359.651	240.103				N	3868.12	1934.56	1290.04	34
	7	787.351	815.346	797.336	408.177	272.454				P	3754.07	1877.54	1252.03	33
	8	901.394	929.389	911.379	465.198	310.468				N	3657.02	1829.01	1219.68	32
	9	1057.5	1085.49	1067.48	543.249	362.502				R	3542.98	1771.99	1181.66	31
	10	1185.55	1213.55	1195.54	607.278	405.188				Q	3386.88	1693.94	1129.63	30
	11	1282.61	1310.6	1292.59	655.805	437.539				P	3258.82	1629.91	1086.94	29
	12	1381.68	1409.67	1391.66	705.339	470.562				V	3161.76	1581.39	1054.59	28
	13	1510.72	1538.71	1520.7	769.86	513.576				E	3062.7	1531.85	1021.57	27
	14	1623.8	1651.8	1633.79	826.402	551.271				L	2933.65	1467.33	978.556	26
	15	1737.84	1765.84	1747.83	883.424	589.285				N	2820.57	1410.79	940.861	25
	16	1893.95	1921.94	1903.93	961.474	641.319				R	2706.53	1353.77	902.847	24
	17	1994.99	2022.99	2004.98	1012	675.001				T	2550.43	1275.72	850.813	23
	18	2082.03	2110.02	2092.01	1055.51	704.012				S	2449.38	1225.19	817.131	22
	19	2195.11	2223.1	2205.09	1112.06	741.706				L	2362.35	1181.68	788.12	21
	20	2358.17	2386.17	2368.16	1193.59	796.061				Y	2249.26	1125.13	750.426	20
	21	2471.26	2499.25	2481.24	1250.13	833.756				L	2086.2	1043.6	696.071	19
	22	2528.28	2556.27	2538.26	1278.64	852.763				G	1973.11	987.061	658.376	18
	23	2641.36	2669.36	2651.35	1335.18	890.457				L	1916.09	958.55	639.369	17
	24	2754.45	2782.44	2764.43	1391.72	928.152				L	1803.01	902.008	601.674	16
	25	2867.53	2895.53	2877.52	1448.27	965.847				L	1689.92	845.466	563.98	15
	26	2966.6	2994.59	2976.58	1497.8	998.87				V	1576.84	788.924	526.285	14
	27	3037.64	3065.63	3047.62	1533.32	1022.55				A	1477.77	739.39	493.262	13
	28	3136.7	3164.7	3146.69	1582.85	1055.57				V	1406.74	703.871	469.583	12
	29	3249.79	3277.78	3259.77	1639.4	1093.27				L	1307.67	654.337	436.56	11
	30	3306.81	3334.81	3316.79	1667.91	1112.27				G	1194.58	597.795	398.866	10
	31	3419.89	3447.89	3429.88	1724.45	1149.97				I	1137.56	569.284	379.859	9
	32	3532.98	3560.97	3542.96	1780.99	1187.66				L	1024.48	512.742	342.164	8
	33	3680.05	3708.04	3690.03	1854.52	1236.69				F	911.393	456.2	304.469	7
	34	3767.08	3795.07	3777.06	1898.04	1265.7				S	764.325	382.666	255.446	6
	35	3854.11	3882.11	3864.1	1941.56	1294.71				S	677.293	339.15	226.436	5
	36	4017.17	4045.17	4027.16	2023.09	1349.06				Y	590.261	295.634	197.425	4
	37	4164.24	4192.24	4174.23	2096.62	1398.08				F	427.198	214.102	143.071	3
	38	4311.31	4339.31	4321.3	2170.16	1447.11				F	280.129	140.568	94.0479	2
	39									N	133.061	67.034	45.0251	1

### Sheet: PsbE_MSMS
Protein Prospector generated MS product (http://prospector.ucsf.edu/prospector/mshome.htm
Identified ion
N-terminal	a-NH3	a-NH3+2	a-NH3+3	a	a+2	a+3	b-NH3	b-NH3+2	b-NH3+3	b-H2O	b-H2O+2	b-H2O+3	b	b+2	b+3	b+H2O	b+H2O+2	b+H2O+3			-			C-terminal	y	y+2	y+3	y-NH3	y-NH3+2	y-NH3+3	y-H2O	y-H2O+2	y-H2O+3
	---	---	---	---	---	---	---	---	---	---	---	---	---	---	---	---	---	---		1	S	80			---	---	---	---	---	---	---	---	---
	---	---	---	117.066	---	---	---	---	---	127.05	---	---	145.061	---	---	---	---	---		2	G	79			9225.62	4613.31	3075.88	9208.59	4604.8	3070.2	9207.61	4604.31	3069.87
	---	---	---	218.113	---	---	---	---	---	228.098	---	---	246.108	---	---	---	---	---		3	T	78			9168.6	4584.8	3056.87	9151.57	4576.29	3051.2	9150.59	4575.8	3050.87
	---	---	---	319.161	---	---	---	---	---	329.146	---	---	347.156	---	---	---	---	---		4	T	77			9067.55	4534.28	3023.19	9050.52	4525.77	3017.51	9049.54	4525.27	3017.18
	---	---	---	376.183	---	---	---	---	---	386.167	---	---	404.178	---	---	---	---	---		5	G	76			8966.5	4483.76	2989.51	8949.48	4475.24	2983.83	8948.49	4474.75	2983.5
	---	---	---	505.225	---	---	---	---	---	515.21	---	---	533.22	---	---	---	---	---		6	E	75			8909.48	4455.24	2970.5	8892.46	4446.73	2964.82	8891.47	4446.24	2964.5
	644.3	322.654	---	661.326	331.167	---	672.295	336.651	---	671.311	336.159	---	689.321	345.164	---	---	---	---		7	R	74			8780.44	4390.72	2927.48	8763.41	4382.21	2921.81	8762.43	4381.72	2921.48
	741.353	371.18	---	758.379	379.693	---	769.347	385.177	---	768.364	384.685	---	786.374	393.691	---	---	---	---		8	P	73			8624.34	4312.67	2875.45	8607.31	4304.16	2869.78	8606.33	4303.67	2869.45
	888.421	444.714	---	905.448	453.227	---	916.416	458.712	---	915.432	458.22	---	933.442	467.225	---	---	---	---		9	F	72			8527.29	4264.15	2843.1	8510.26	4255.63	2837.42	8509.27	4255.14	2837.1
	975.453	488.23	---	992.48	496.743	---	1003.45	502.228	---	1002.46	501.736	---	1020.47	510.741	---	---	---	---		10	S	71			8380.22	4190.61	2794.08	8363.19	4182.1	2788.4	8362.21	4181.61	2788.07
	1090.48	545.744	---	1107.51	554.257	---	1118.47	559.741	---	1117.49	559.249	---	1135.5	568.254	---	---	---	---		11	D	70			8293.18	4147.1	2765.07	8276.16	4138.58	2759.39	8275.17	4138.09	2759.06
	1203.56	602.286	---	1220.59	610.799	---	1231.56	616.283	---	1230.57	615.791	---	1248.59	624.796	---	---	---	---		12	I	69			8178.16	4089.58	2726.72	8161.13	4081.07	2721.05	8160.15	4080.58	2720.72
	1302.63	651.82	---	1319.66	660.333	---	1330.63	665.817	---	1329.64	665.325	---	1347.65	674.331	---	---	---	---		13	V	68			8065.07	4033.04	2689.03	8048.05	4024.53	2683.35	8047.06	4024.04	2683.03
	1403.68	702.344	---	1420.71	710.857	---	1431.67	716.341	---	1430.69	715.849	---	1448.7	724.854	---	---	---	---		14	T	67			7966.01	3983.51	2656.01	7948.98	3974.99	2650.33	7947.99	3974.5	2650
	1490.71	745.86	---	1507.74	754.373	---	1518.71	759.857	---	1517.72	759.365	---	1535.73	768.37	---	---	---	---		15	S	66			7864.96	3932.98	2622.32	7847.93	3924.47	2616.65	7846.95	3923.98	2616.32
	1603.8	802.402	---	1620.82	810.915	---	1631.79	816.399	---	1630.81	815.907	---	1648.82	824.913	---	---	---	---		16	I	65			7777.93	3889.47	2593.31	7760.9	3880.95	2587.64	7759.92	3880.46	2587.31
	1759.9	880.452	587.304	1776.92	888.966	592.98	1787.89	894.45	596.636	1786.91	893.958	596.308	1804.92	902.963	602.311	---	---	---		17	R	64			7664.84	3832.92	2555.62	7647.82	3824.41	2549.94	7646.83	3823.92	2549.62
	1922.96	961.984	641.658	1939.99	970.497	647.334	1950.96	975.981	650.99	1949.97	975.489	650.662	1967.98	984.495	656.666	---	---	---		18	Y	63			7508.74	3754.87	2503.59	7491.71	3746.36	2497.91	7490.73	3745.87	2497.58
	2109.04	1055.02	703.685	2126.07	1063.54	709.36	2137.03	1069.02	713.016	2136.05	1068.53	712.688	2154.06	1077.53	718.692	---	---	---		19	W	62			7345.68	3673.34	2449.23	7328.65	3664.83	2443.56	7327.67	3664.34	2443.23
	2208.11	1104.56	736.708	2225.13	1113.07	742.383	2236.1	1118.56	746.039	2235.12	1118.06	745.711	2253.13	1127.07	751.715	---	---	---		20	V	61			7159.6	3580.3	2387.2	7142.57	3571.79	2381.53	7141.59	3571.3	2381.2
	2321.19	1161.1	774.402	2338.22	1169.61	780.078	2349.19	1175.1	783.734	2348.2	1174.61	783.406	2366.21	1183.61	789.409	---	---	---		21	I	60			7060.53	3530.77	2354.18	7043.5	3522.26	2348.51	7042.52	3521.76	2348.18
	2458.25	1229.63	820.089	2475.28	1238.14	825.764	2486.25	1243.63	829.42	2485.26	1243.13	829.092	2503.27	1252.14	835.096	---	---	---		22	H	59			6947.45	3474.23	2316.49	6930.42	3465.71	2310.81	6929.43	3465.22	2310.48
	2545.28	1273.15	849.099	2562.31	1281.66	854.775	2573.28	1287.14	858.431	2572.29	1286.65	858.103	2590.3	1295.66	864.106	---	---	---		23	S	58			6810.39	3405.7	2270.8	6793.36	3397.18	2265.12	6792.38	3396.69	2264.8
	2658.37	1329.69	886.794	2675.39	1338.2	892.47	2686.36	1343.68	896.126	2685.38	1343.19	895.798	2703.39	1352.2	901.801	---	---	---		24	I	57			6723.35	3362.18	2241.79	6706.33	3353.67	2236.11	6705.34	3353.18	2235.79
	2759.42	1380.21	920.477	2776.44	1388.72	926.152	2787.41	1394.21	929.808	2786.43	1393.72	929.48	2804.44	1402.72	935.484	---	---	---		25	T	56			6610.27	3305.64	2204.09	6593.24	3297.13	2198.42	6592.26	3296.63	2198.09
	2872.5	1436.75	958.171	2889.53	1445.27	963.847	2900.49	1450.75	967.503	2899.51	1450.26	967.175	2917.52	1459.26	973.178	---	---	---		26	I	55			6509.22	3255.11	2170.41	6492.2	3246.6	2164.74	6491.21	3246.11	2164.41
	2969.55	1485.28	990.522	2986.58	1493.79	996.198	2997.55	1499.28	999.854	2996.56	1498.79	999.526	3014.57	1507.79	1005.53	---	---	---		27	P	54			6396.14	3198.57	2132.72	6379.11	3190.06	2127.04	6378.13	3189.57	2126.71
	3100.59	1550.8	1034.2	3117.62	1559.31	1039.88	3128.59	1564.8	1043.53	3127.6	1564.31	1043.21	3145.61	1573.31	1049.21	---	---	---		28	M	53			6299.09	3150.05	2100.37	6282.06	3141.53	2094.69	6281.08	3141.04	2094.36
	3213.68	1607.34	1071.9	3230.7	1615.86	1077.57	3241.67	1621.34	1081.23	3240.69	1620.85	1080.9	3258.7	1629.85	1086.9	---	---	---		29	L	52			6168.05	3084.53	2056.69	6151.02	3076.01	2051.01	6150.03	3075.52	2050.68
	3360.74	1680.88	1120.92	3377.77	1689.39	1126.6	3388.74	1694.87	1130.25	3387.76	1694.38	1129.92	3405.77	1703.39	1135.93	---	---	---		30	F	51			6054.96	3027.98	2018.99	6037.93	3019.47	2013.32	6036.95	3018.98	2012.99
	3473.83	1737.42	1158.61	3490.86	1745.93	1164.29	3501.82	1751.42	1167.95	3500.84	1750.92	1167.62	3518.85	1759.93	1173.62	---	---	---		31	I	50			5907.89	2954.45	1969.97	5890.87	2945.94	1964.29	5889.88	2945.44	1963.97
	3544.87	1772.94	1182.29	3561.89	1781.45	1187.97	3572.86	1786.93	1191.63	3571.88	1786.44	1191.3	3589.89	1795.45	1197.3	---	---	---		32	A	49			5794.81	2897.91	1932.27	5777.78	2889.39	1926.6	5776.8	2888.9	1926.27
	3601.89	1801.45	1201.3	3618.91	1809.96	1206.98	3629.88	1815.44	1210.63	3628.9	1814.95	1210.3	3646.91	1823.96	1216.31	---	---	---		33	G	48			5723.77	2862.39	1908.6	5706.75	2853.88	1902.92	5705.76	2853.38	1902.59
	3787.97	1894.49	1263.33	3804.99	1903	1269	3815.96	1908.48	1272.66	3814.98	1907.99	1272.33	3832.99	1917	1278.33	---	---	---		34	W	47			5666.75	2833.88	1889.59	5649.72	2825.37	1883.91	5648.74	2824.87	1883.58
	3901.05	1951.03	1301.02	3918.08	1959.54	1306.7	3929.05	1965.03	1310.35	3928.06	1964.53	1310.03	3946.07	1973.54	1316.03	---	---	---		35	L	46			5480.67	2740.84	1827.56	5463.64	2732.33	1821.89	5462.66	2731.83	1821.56
	4048.12	2024.56	1350.04	4065.15	2033.08	1355.72	4076.11	2038.56	1359.38	4075.13	2038.07	1359.05	4093.14	2047.07	1365.05	---	---	---		36	F	45			5367.59	2684.3	1789.87	5350.56	2675.78	1784.19	5349.58	2675.29	1783.86
	4147.19	2074.1	1383.07	4164.21	2082.61	1388.74	4175.18	2088.09	1392.4	4174.2	2087.6	1392.07	4192.21	2096.61	1398.07	---	---	---		37	V	44			5220.52	2610.76	1740.84	5203.49	2602.25	1735.17	5202.51	2601.76	1734.84
	4234.22	2117.61	1412.08	4251.25	2126.13	1417.75	4262.21	2131.61	1421.41	4261.23	2131.12	1421.08	4279.24	2140.12	1427.09	---	---	---		38	S	43			5121.45	2561.23	1707.82	5104.42	2552.72	1702.15	5103.44	2552.22	1701.82
	4335.27	2168.14	1445.76	4352.29	2176.65	1451.44	4363.26	2182.13	1455.09	4362.28	2181.64	1454.76	4380.29	2190.65	1460.77	---	---	---		39	T	42			5034.42	2517.71	1678.81	5017.39	2509.2	1673.14	5016.41	2508.71	1672.81
	4392.29	2196.65	1464.77	4409.32	2205.16	1470.44	4420.28	2210.65	1474.1	4419.3	2210.15	1473.77	4437.31	2219.16	1479.78	---	---	---		40	G	41			4933.37	2467.19	1645.13	4916.34	2458.68	1639.45	4915.36	2458.18	1639.12
	4505.37	2253.19	1502.46	4522.4	2261.7	1508.14	4533.37	2267.19	1511.79	4532.38	2266.7	1511.47	4550.39	2275.7	1517.47	---	---	---		41	L	40			4876.35	2438.68	1626.12	4859.32	2430.16	1620.45	4858.34	2429.67	1620.12
	4576.41	2288.71	1526.14	4593.44	2297.22	1531.82	4604.4	2302.71	1535.47	4603.42	2302.21	1535.15	4621.43	2311.22	1541.15	---	---	---		42	A	39			4763.26	2382.14	1588.43	4746.24	2373.62	1582.75	4745.25	2373.13	1582.42
	4739.47	2370.24	1580.5	4756.5	2378.75	1586.17	4767.47	2384.24	1589.83	4766.48	2383.75	1589.5	4784.49	2392.75	1595.5	---	---	---		43	Y	38			4692.23	2346.62	1564.75	4675.2	2338.1	1559.07	4674.22	2337.61	1558.74
	4854.5	2427.75	1618.84	4871.53	2436.27	1624.51	4882.5	2441.75	1628.17	4881.51	2441.26	1627.84	4899.52	2450.26	1633.85	---	---	---		44	D	37			4529.16	2265.09	1510.39	4512.14	2256.57	1504.72	4511.15	2256.08	1504.39
	4925.54	2463.27	1642.52	4942.56	2471.79	1648.19	4953.53	2477.27	1651.85	4952.55	2476.78	1651.52	4970.56	2485.78	1657.52	---	---	---		45	A	36			4414.14	2207.57	1472.05	4397.11	2199.06	1466.38	4396.13	2198.57	1466.05
	5072.61	2536.81	1691.54	5089.63	2545.32	1697.22	5100.6	2550.8	1700.87	5099.62	2550.31	1700.54	5117.63	2559.32	1706.55	---	---	---		46	F	35			4343.1	2172.05	1448.37	4326.07	2163.54	1442.7	4325.09	2163.05	1442.37
	5129.63	2565.32	1710.55	5146.65	2573.83	1716.22	5157.62	2579.31	1719.88	5156.64	2578.82	1719.55	5174.65	2587.83	1725.55	---	---	---		47	G	34			4196.03	2098.52	1399.35	4179.01	2090.01	1393.67	4178.02	2089.51	1393.35
	5230.68	2615.84	1744.23	5247.7	2624.35	1749.91	5258.67	2629.84	1753.56	5257.69	2629.35	1753.23	5275.7	2638.35	1759.24	---	---	---		48	T	33			4139.01	2070.01	1380.34	4121.98	2061.5	1374.67	4121	2061	1374.34
	5327.73	2664.37	1776.58	5344.75	2672.88	1782.26	5355.72	2678.36	1785.91	5354.74	2677.87	1785.58	5372.75	2686.88	1791.59	---	---	---		49	P	32			4037.96	2019.48	1346.66	4020.94	2010.97	1340.98	4019.95	2010.48	1340.66
	5483.83	2742.42	1828.61	5500.86	2750.93	1834.29	5511.82	2756.42	1837.95	5510.84	2755.92	1837.62	5528.85	2764.93	1843.62	---	---	---		50	R	31			3940.91	1970.96	1314.31	3923.88	1962.45	1308.63	3922.9	1961.95	1308.3
	5580.88	2790.94	1860.97	5597.91	2799.46	1866.64	5608.88	2804.94	1870.3	5607.89	2804.45	1869.97	5625.9	2813.46	1875.97	---	---	---		51	P	30			3784.81	1892.91	1262.27	3767.78	1884.39	1256.6	3766.8	1883.9	1256.27
	5695.91	2848.46	1899.31	5712.94	2856.97	1904.98	5723.9	2862.46	1908.64	5722.92	2861.96	1908.31	5740.93	2870.97	1914.31	---	---	---		52	D	29			3687.76	1844.38	1229.92	3670.73	1835.87	1224.25	3669.75	1835.38	1223.92
	5824.95	2912.98	1942.32	5841.98	2921.49	1948	5852.95	2926.98	1951.65	5851.96	2926.48	1951.33	5869.97	2935.49	1957.33	---	---	---		53	E	28			3572.73	1786.87	1191.58	3555.7	1778.36	1185.91	3554.72	1777.86	1185.58
	5988.01	2994.51	1996.68	6005.04	3003.02	2002.35	6016.01	3008.51	2006.01	6015.03	3008.02	2005.68	6033.04	3017.02	2011.68	---	---	---		54	Y	27			3443.69	1722.35	1148.57	3426.66	1713.83	1142.89	3425.68	1713.34	1142.56
	6135.08	3068.05	2045.7	6152.11	3076.56	2051.37	6163.08	3082.04	2055.03	6162.09	3081.55	2054.7	6180.1	3090.56	2060.71	---	---	---		55	F	26			3280.62	1640.82	1094.21	3263.6	1632.3	1088.54	3262.61	1631.81	1088.21
	6236.13	3118.57	2079.38	6253.16	3127.08	2085.06	6264.13	3132.57	2088.71	6263.14	3132.07	2088.39	6281.15	3141.08	2094.39	---	---	---		56	T	25			3133.55	1567.28	1045.19	3116.53	1558.77	1039.51	3115.54	1558.28	1039.19
	6364.19	3182.6	2122.07	6381.22	3191.11	2127.74	6392.18	3196.6	2131.4	6391.2	3196.1	2131.07	6409.21	3205.11	2137.08	---	---	---		57	Q	24			3032.51	1516.76	1011.51	3015.48	1508.24	1005.83	3014.5	1507.75	1005.5
	6465.24	3233.12	2155.75	6482.26	3241.64	2161.43	6493.23	3247.12	2165.08	6492.25	3246.63	2164.75	6510.26	3255.63	2170.76	---	---	---		58	T	23			2904.45	1452.73	968.821	2887.42	1444.21	963.145	2886.44	1443.72	962.817
	6621.34	3311.17	2207.78	6638.36	3319.69	2213.46	6649.33	3325.17	2217.12	6648.35	3324.68	2216.79	6666.36	3333.68	2222.79	---	---	---		59	R	22			2803.4	1402.2	935.139	2786.37	1393.69	929.463	2785.39	1393.2	929.135
	6749.4	3375.2	2250.47	6766.42	3383.72	2256.15	6777.39	3389.2	2259.8	6776.41	3388.71	2259.47	6794.42	3397.71	2265.48	---	---	---		60	Q	21			2647.3	1324.15	---	2630.27	1315.64	---	2629.29	1315.15	---
	6878.44	3439.72	2293.48	6895.47	3448.24	2299.16	6906.43	3453.72	2302.82	6905.45	3453.23	2302.49	6923.46	3462.23	2308.49	---	---	---		61	E	20			2519.24	1260.12	---	2502.21	1251.61	---	2501.23	1251.12	---
	6991.52	3496.27	2331.18	7008.55	3504.78	2336.85	7019.52	3510.26	2340.51	7018.53	3509.77	2340.18	7036.54	3518.78	2346.19	---	---	---		62	L	19			2390.2	1195.6	---	2373.17	1187.09	---	2372.19	1186.6	---
	7088.58	3544.79	2363.53	7105.6	3553.3	2369.21	7116.57	3558.79	2372.86	7115.59	3558.3	2372.53	7133.6	3567.3	2378.54	---	---	---		63	P	18			2277.11	1139.06	---	2260.09	1130.55	---	2259.1	1130.06	---
	7201.66	3601.33	2401.22	7218.69	3609.85	2406.9	7229.65	3615.33	2410.56	7228.67	3614.84	2410.23	7246.68	3623.84	2416.23	---	---	---		64	I	17			2180.06	1090.53	---	2163.04	1082.02	---	2162.05	1081.53	---
	7314.74	3657.88	2438.92	7331.77	3666.39	2444.6	7342.74	3671.87	2448.25	7341.76	3671.38	2447.92	7359.77	3680.39	2453.93	---	---	---		65	L	16			2066.98	1033.99	---	2049.95	1025.48	---	2048.97	1024.99	---
	7442.8	3721.91	2481.61	7459.83	3730.42	2487.28	7470.8	3735.9	2490.94	7469.81	3735.41	2490.61	7487.82	3744.42	2496.61	---	---	---		66	Q	15			1953.89	977.451	---	1936.87	968.937	---	1935.88	968.445	---
	7571.85	3786.43	2524.62	7588.87	3794.94	2530.3	7599.84	3800.42	2533.95	7598.86	3799.93	2533.62	7616.87	3808.94	2539.63	---	---	---		67	E	14			1825.84	913.421	---	1808.81	904.908	---	1807.82	904.416	---
	7727.95	3864.48	2576.65	7744.97	3872.99	2582.33	7755.94	3878.47	2585.99	7754.96	3877.98	2585.66	7772.97	3886.99	2591.66	---	---	---		68	R	13			1696.79	848.9	---	1679.77	840.387	---	1678.78	839.895	---
	7891.01	3946.01	2631.01	7908.04	3954.52	2636.68	7919	3960.01	2640.34	7918.02	3959.51	2640.01	7936.03	3968.52	2646.02	---	---	---		69	Y	12			1540.69	---	---	1523.66	---	---	1522.68	---	---
	8006.04	4003.52	2669.35	8023.06	4012.04	2675.03	8034.03	4017.52	2678.68	8033.05	4017.03	2678.35	8051.06	4026.03	2684.36	---	---	---		70	D	11			1377.63	---	---	1360.6	---	---	1359.62	---	---
	8119.12	4060.06	2707.05	8136.15	4068.58	2712.72	8147.12	4074.06	2716.38	8146.13	4073.57	2716.05	8164.14	4082.57	2722.05	---	---	---		71	I	10			1262.6	---	---	1245.57	---	---	1244.59	---	---
	8233.16	4117.09	2745.06	8250.19	4125.6	2750.73	8261.16	4131.08	2754.39	8260.17	4130.59	2754.06	8278.19	4139.6	2760.07	---	---	---		72	N	9			1149.52	---	---	1132.49	---	---	1131.51	---	---
	8361.22	4181.11	2787.75	8378.25	4189.63	2793.42	8389.22	4195.11	2797.08	8388.23	4194.62	2796.75	8406.24	4203.63	2802.75	---	---	---		73	Q	8			1035.47	---	---	1018.45	---	---	1017.46	---	---
	8490.26	4245.64	2830.76	8507.29	4254.15	2836.44	8518.26	4259.63	2840.09	8517.28	4259.14	2839.76	8535.29	4268.15	2845.77	---	---	---		74	E	7			907.416	---	---	890.389	---	---	889.405	---	---
	8603.35	4302.18	2868.45	8620.38	4310.69	2874.13	8631.34	4316.18	2877.79	8630.36	4315.68	2877.46	8648.37	4324.69	2883.46	---	---	---		75	I	6			778.373	---	---	761.346	---	---	760.362	---	---
	8731.41	4366.21	2911.14	8748.43	4374.72	2916.82	8759.4	4380.2	2920.47	8758.42	4379.71	2920.14	8776.43	4388.72	2926.15	---	---	---		76	Q	5			665.289	---	---	648.262	---	---	647.278	---	---
	8860.45	4430.73	2954.15	8877.48	4439.24	2959.83	8888.44	4444.73	2963.49	8887.46	4444.23	2963.16	8905.47	4453.24	2969.16	---	---	---		77	E	4			537.23	---	---	520.204	---	---	519.22	---	---
	9007.52	4504.26	3003.18	9024.55	4512.78	3008.85	9035.51	4518.26	3012.51	9034.53	4517.77	3012.18	9052.54	4526.77	3018.18	9070.55	4535.78	3024.19		78	F	3			408.188	---	---	391.161	---	---	---	---	---
	9121.56	4561.28	3041.19	9138.59	4569.8	3046.87	9149.56	4575.28	3050.52	9148.57	4574.79	3050.2	9166.58	4583.8	3056.2	9184.59	4592.8	3062.2		79	N	2			261.119	---	---	244.093	---	---	---	---	---
	---	---	---	---	---	---	---	---	---	---	---	---	---	---	---	---	---	---		80	Q	1			147.076	---	---	130.05	---	---	---	---	---
																					-
